# A division of labor controls the degradation of fucoidans in the ocean

**DOI:** 10.1101/2025.08.13.670036

**Authors:** Andreas Sichert, Shaul Pollak, Akshit Goyal, Otto X. Cordero, Uwe Sauer

## Abstract

Fucoidans—complex polysaccharides produced by brown algae and diatoms—contribute to long-term carbon sequestration due to their resistance to microbial degradation^1,2^. While individual microbes can break down portions of these polymers^3–5^, it remains unclear whether complete breakdown is possible in nature and, if so, by what mechanisms. Here we show that fucoidans are degraded through synergistic interactions between specialized bacteria with conserved metabolic functions. Using metabolomic analysis of a reconstructed marine consortium, we uncovered functional guilds of bacteria that target either the sulfated fucose backbone or the side-branches of rare monomers. This division of labor leads to an unexpectedly high number of positive interactions between different degraders that enhanced degradation efficiency up to 97.1%. Despite variation in fucoidan structure across different types of algae, the metabolic functions of degraders remained conserved, enabling quantitative prediction of degradation outcomes based on community composition. Our findings suggest that the environmental turnover of complex macromolecules depends not only on individual metabolic capabilities but also on ecological interactions shaped by substrate architecture. This work provides a mechanistic framework for understanding carbon cycling in the ocean and for engineering synthetic microbial consortia to degrade recalcitrant polysaccharides.
