## Supplementary Table 1 - 6 for "A division of labor controls the degradation of fucoidans in the ocean": SupplementaryTable1_media.xlsx

### Sheet: Sheet 1
Solution	Amount	Compound
4xSalts	80g	NaCl
	12g	MgCl2-6H2O
	0.6g	CaCl2-2H2O
	2g	KCl
	1L	ddH2O
HEPES buffer, pH8.2	260.29 g	HEPES sodium salt
	1L	ddH2O
Nitrogen source	2.14g	NH4Cl
	40 ml	ddH2O
Phosphorus source	2.84g	Na2HPO4
	40ml	ddH2O
Sulfur source	5.68g	Na2SO4
	40ml	ddH2O
Tryptone	250mg	Tryptone
	50ml	ddH2O
Trace minerals	2100mg	FeSO4 * 7H2O
	30mg	H3BO3
	100mg	MnCl2 * 4H2O
	190mg	CoCl2 * 6H2O
	24mg	NiCl2 * 6H2O
	2mg	CuCl2 * 2H2O
	144mg	ZnSO4 * 7H2O
	36mg	Na2MoO4 * 2H2O
	25mg	NaVO3
	25mg	NaWO4 2H2O
	6mg	Na2SeO3 5H2O
	1L	ddH2O
Vitamin mix	100mg	Riboflavin
	30mg	D-Biotin
	100mg	Thiamine hydrochloride
	100mg	L-ascorbic acid
	100mg	Ca-d- pantothenate
	100mg	Folate
	100mg	Nicotinate
	100mg	4-aminobenzoic acid
	100mg	pyridoxine HCl
	100mg	Lipoic acid
	100mg	NAD
	100mg	Thiamin pyrophosphate
	10mg	Cyanocobalamin
	1L	ddH2O
Fucoidan	500mg	Fucoidan from fucus vesiculosus (sigma F8190)
	250mL	ddH2O
CarbonSourceMix	2.5g	Acetate
	2.5g	Citrate
	2.5g	Xylose
	2.5g	Galactose
	2.5g	Mannose
	2.5g	Glucose
	2.5g	Fucose
	2.5g	Cellobiose
	2.5g	Tryptone
	125ml	ddH2O
MBL medium	5ml	HEPES buffer, pH8.2
	25ml	4xSalts
	100ul	Vitamin mix
	100ul	Trace minerals
	100ul	Sulfur source
	200ul	Phosphorus source
	1ml	Nitrogen source
	1ml	Tryptone
	X ml	carbon source at final 0.2% w/v
	To 100 mL	ddH2O
Enrichment media	250ml	4xSalts
	1ml	Vitamin mix
	1ml	Trace minerals
	1ml	Sulfur source
	200ul	Phosphorus source
	250ul	Nitrogen source
	400mg	NaHCO3
	150mg	Fucoidan from fucus vesiculosus (sigma F8190)
	to 1L	ddH2O
Plates	250ml	4xSalts
	1ml	Vitamin mix
	1ml	Trace minerals
	1ml	Sulfur source
	200ul	Phosphorus source
	250ul	Nitrogen source
	400mg	NaHCO3
	10ml	CarbonSourceMix
	20g	Carrageenan (Sigma C1013)
	to 1L	ddH2O
