## Supplementary Table 1 - 6 for "A division of labor controls the degradation of fucoidans in the ocean": SupplementaryTable2_genomes.xlsx

### Sheet: Sheet 1
GenomeID	genome_acc	GTDB_taxonomy	Name	Abbreviation1	Abbreviation2	Role
isolate_02	JBBMQN000000000	d__Bacteria;p__Proteobacteria;c__Alphaproteobacteria;o__Rhizobiales;f__Stappiaceae;g__Roseibium;s__	Roseibium sp. AS2	Alpha02	A02	exploiter
isolate_12	GCA_046736315.1	d__Bacteria;p__Bacteroidota;c__Bacteroidia;o__Flavobacteriales;f__Flavobacteriaceae;g__Algibacter_B;s__	Algibacter_B amylolyticus AS12	Flavo12	F12	degrader
isolate_13	JBBMQS000000000	d__Bacteria;p__Proteobacteria;c__Gammaproteobacteria;o__Enterobacterales;f__Alteromonadaceae;g__Paraglaciecola;s__	Paraglaciecola mesophila AS13	Gamma13	G13	scavenger
isolate_14	JBBMQI000000000	d__Bacteria;p__Proteobacteria;c__Alphaproteobacteria;o__Rhodobacterales;f__Rhodobacteraceae;g__Pacificibacter;s__	Pacificibacter sp. AS14	Alpha14	A14	exploiter
isolate_16	JBBMQQ000000000	d__Bacteria;p__Proteobacteria;c__Alphaproteobacteria;o__Rhizobiales;f__Rhizobiaceae;g__Hoeflea;s__	Hoeflea sp. AS16	Alpha16	A16	scavenger
isolate_21	JBBMRB000000000	d__Bacteria;p__Proteobacteria;c__Gammaproteobacteria;o__Pseudomonadales;f__Nitrincolaceae;g__;s__	Nitrincolaceae Rs1 AS21	Gamma21	G21	exploiter
isolate_25	GCA_046736275.1	d__Bacteria;p__Verrucomicrobiota;c__Verrucomicrobiae;o__Verrucomicrobiales;f__Akkermansiaceae;g__Luteolibacter;s__	Luteolibacter UBA1315 sp. AS25	Verruco25	V25	degrader
isolate_26	JBBMQX000000000	d__Bacteria;p__Proteobacteria;c__Gammaproteobacteria;o__Enterobacterales;f__Alteromonadaceae;g__Pseudoalteromonas;s__	Pseudoalteromonas arctica AS26	Gamma26	G26	scavenger
isolate_38	JBBMQJ000000000	d__Bacteria;p__Proteobacteria;c__Alphaproteobacteria;o__Rhodobacterales;f__Rhodobacteraceae;g__;s__	Celeribacter marinus AS38	Alpha38	A38	exploiter
isolate_40	GCA_046736305.1	d__Bacteria;p__Bacteroidota;c__Bacteroidia;o__Flavobacteriales;f__Flavobacteriaceae;g__Algibacter;s__	Algibacter lectus AS40	Flavo40	F40	degrader
isolate_48	JBBMRD000000000	d__Bacteria;p__Bacteroidota;c__Bacteroidia;o__Flavobacteriales;f__Flavobacteriaceae;g__Olleya;s__	Olleya sp002323495 AS48	Flavo48	F48	scavenger
isolate_56	GCA_046736295.1	d__Bacteria;p__Bacteroidota;c__Bacteroidia;o__Flavobacteriales;f__Flavobacteriaceae;g__Mariniflexile;s__	Mariniflexile sp. AS56	Flavo56	F56	degrader
isolate_59	JBBMQK000000000	d__Bacteria;p__Proteobacteria;c__Alphaproteobacteria;o__Rhodobacterales;f__Rhodobacteraceae;g__Sulfitobacter;s__	Sulfitobacter sp. AS59	Alpha59	A59	scavenger
isolate_60	JBBMQP000000000	d__Bacteria;p__Proteobacteria;c__Alphaproteobacteria;o__Rhizobiales;f__Rhizobiaceae;g__Hoeflea;s__	Hoeflea sp. AS60	Alpha60	A60	scavenger
isolate_62	JBBMQO000000000	d__Bacteria;p__Proteobacteria;c__Alphaproteobacteria;o__Rhizobiales;f__Rhizobiaceae;g__Ahrensia;s__	Ahrensia kielensis AS62	Alpha62	A62	exploiter
isolate_69	GCA_046736285.1	d__Bacteria;p__Verrucomicrobiota;c__Verrucomicrobiae;o__Verrucomicrobiales;f__Akkermansiaceae;g__Roseibacillus;s__	Roseibacillus_A persicicus AS69	Verruco69	V69	degrader
isolate_71	JBBMQZ000000000	d__Bacteria;p__Proteobacteria;c__Gammaproteobacteria;o__Enterobacterales;f__Alteromonadaceae;g__Pseudoalteromonas;s__	Pseudoalteromonas sp001974875 AS71	Gamma71	G71	scavenger
isolate_72	JBBMRC000000000	d__Bacteria;p__Bacteroidota;c__Bacteroidia;o__Flavobacteriales;f__Flavobacteriaceae;g__Psychroserpens;s__	Psychroserpens sp. AS72	Flavo72	F72	scavenger
isolate_76	JBBMRA000000000	d__Bacteria;p__Proteobacteria;c__Gammaproteobacteria;o__Pseudomonadales;f__Nitrincolaceae;g__Neptuniibacter;s__	Neptuniibacter pectenicola AS76	Gamma76	G76	scavenger
isolate_80	JBBMQW000000000	d__Bacteria;p__Proteobacteria;c__Gammaproteobacteria;o__Enterobacterales;f__Alteromonadaceae;g__Pseudoalteromonas;s__	Pseudoalteromonas fuliginea AS80	Gamma80	G80	scavenger
isolate_81	JBBMQU000000000	d__Bacteria;p__Proteobacteria;c__Gammaproteobacteria;o__Enterobacterales;f__Alteromonadaceae;g__Pseudoalteromonas;s__	Pseudoalteromonas neustonica AS81	Gamma81	G81	scavenger
isolate_82	JBBMQR000000000	d__Bacteria;p__Proteobacteria;c__Gammaproteobacteria;o__Enterobacterales;f__Shewanellaceae;g__Shewanella;s__	Shewanella frigidimarina AS82	Gamma82	G82	scavenger
isolate_84	JBBMQY000000000	d__Bacteria;p__Proteobacteria;c__Gammaproteobacteria;o__Enterobacterales;f__Alteromonadaceae;g__Pseudoalteromonas;s__	Pseudoalteromonas sp001974875 AS84	Gamma84	G84	scavenger
isolate_85	JBBMQV000000000	d__Bacteria;p__Proteobacteria;c__Gammaproteobacteria;o__Enterobacterales;f__Alteromonadaceae;g__Pseudoalteromonas;s__	Pseudoalteromonas fuliginea AS85	Gamma85	G85	scavenger
isolate_88	GCA_038900155.1	d__Bacteria;p__Proteobacteria;c__Gammaproteobacteria;o__Enterobacterales;f__Alteromonadaceae;g__;s__	Pseudocolwellia sp. AS88	Gamma88	G88	degrader
isolate_92	JBBMQL000000000	d__Bacteria;p__Proteobacteria;c__Alphaproteobacteria;o__Rhodobacterales;f__Rhodobacteraceae;g__Sulfitobacter;s__	Sulfitobacter sp. AS92	Alpha92	A92	scavenger
isolate_94	GCA_030553095.1	d__Bacteria;p__Bacteroidota;c__Bacteroidia;o__Flavobacteriales;f__Flavobacteriaceae;g__Zobellia;s__	Zobellia laminariae AS94	Flavo94	F94	degrader
isolate_95	JBBMQM000000000	d__Bacteria;p__Proteobacteria;c__Alphaproteobacteria;o__Caulobacterales;f__Hyphomonadaceae;g__Henriciella;s__	Henriciella sp. AS95	Alpha95	A95	scavenger
LCC_4	GCA_902728235.1	d__Bacteria;p__Verrucomicrobiota;c__Verrucomicrobiae;o__Opitutales;f__DSM-45221;g__BACL24;s__	Lentimonas sp. CC4	Verruco4	V4	degrader
MAG_01	JBPOGQ000000000	d__Bacteria;p__Actinobacteriota;c__Actinomycetia;o__Actinomycetales;f__Microbacteriaceae;g__Rhodoglobus;s__	Cand. Rhodoglobus amurskyensis MAG_1	Actino	Act	exploiter
MAG_02	JBPOGG000000000	d__Bacteria;p__Bacteroidota;c__Bacteroidia;o__Flavobacteriales;f__Flavobacteriaceae;g__Nonlabens;s__	Cand. Nonlabens MAG_2	Flavo2	F2	scavenger
MAG_03	JBPOFW000000000	d__Bacteria;p__Bacteroidota;c__Bacteroidia;o__Flavobacteriales;f__Flavobacteriaceae;g__Patiriisocius;s__	Cand. Patiriisocius MAG_3	Flavo3	F3	scavenger
MAG_04	JBPOFM000000000	d__Bacteria;p__Bacteroidota;c__Bacteroidia;o__Flavobacteriales;f__Flavobacteriaceae;g__Aquaticitalea;s__	Cand. Aquaticitalea MAG_4	Flavo4	F4	degrader
MAG_06	JBPOEX000000000	d__Bacteria;p__Bacteroidota;c__Bacteroidia;o__Flavobacteriales;f__Flavobacteriaceae;g__Winogradskyella;s__	Cand. Winogradskyella wichelsiae MAG_6	Flavo6	F6	degrader
MAG_10	JBPOGP000000000	d__Bacteria;p__Bacteroidota;c__Bacteroidia;o__Flavobacteriales;f__Flavobacteriaceae;g__Maribacter;s__	Cand. Maribacter stanieri MAG_10	Flavo10	F10	degrader
MAG_11	JBPOGO000000000	d__Bacteria;p__Bacteroidota;c__Bacteroidia;o__Flavobacteriales;f__Flavobacteriaceae;g__Zobellia;s__	Cand. Zobellia laminariae MAG_11	Flavo11	F11	degrader
MAG_12	JBPOGN000000000	d__Bacteria;p__Bacteroidota;c__Bacteroidia;o__Flavobacteriales;f__Flavobacteriaceae;g__Cellulophaga;s__	Cand. Cellulophaga sp002813425 MAG_12	Flavo17	F17	degrader
MAG_13	JBPOGM000000000	d__Bacteria;p__Bacteroidota;c__Bacteroidia;o__Flavobacteriales;f__Flavobacteriaceae;g__Cellulophaga;s__	Cand. Cellulophaga fucicola MAG_13	Flavo13	F13	degrader
MAG_14	JBPOGL000000000	d__Bacteria;p__Bacteroidota;c__Bacteroidia;o__Flavobacteriales;f__Flavobacteriaceae;g__Polaribacter;s__	Cand. Polaribacter MAG_14	Flavo14	F14	degrader
MAG_15	JBPOGK000000000	d__Bacteria;p__Bacteroidota;c__Bacteroidia;o__Flavobacteriales;f__Flavobacteriaceae;g__Polaribacter;s__	Cand. Polaribacter MAG_15	Flavo15	F15	degrader
MAG_16	JBPOGJ000000000	d__Bacteria;p__Bacteroidota;c__Bacteroidia;o__Flavobacteriales;f__Crocinitomicaceae;g__UBA2040;s__	Cand. UBA2040 MAG_16	Flavo16	F16	scavenger
MAG_17	JBPOGI000000000	d__Bacteria;p__Verrucomicrobiota;c__Verrucomicrobiae;o__Verrucomicrobiales;f__Akkermansiaceae;g__Roseibacillus;s__	Cand. Roseibacillus MAG_17	Verruco17	V17	degrader
MAG_18	JBPOGH000000000	d__Bacteria;p__Verrucomicrobiota;c__Verrucomicrobiae;o__Verrucomicrobiales;f__Akkermansiaceae;g__SW10;s__	Cand. SW10 MAG_18	Verruco18	V18	degrader
MAG_20	JBPOGF000000000	d__Bacteria;p__Verrucomicrobiota;c__Verrucomicrobiae;o__Verrucomicrobiales;f__Akkermansiaceae;g__;s__	Cand. Akkermansiaceae MAG_20	Verruco20	V20	degrader
MAG_21	JBPOGE000000000	d__Bacteria;p__Verrucomicrobiota;c__Verrucomicrobiae;o__Verrucomicrobiales;f__Akkermansiaceae;g__Rubritalea;s__	Cand. Rubritalea MAG_21	Verruco21	V21	degrader
MAG_22	JBPOGD000000000	d__Bacteria;p__Verrucomicrobiota;c__Verrucomicrobiae;o__Verrucomicrobiales;f__Akkermansiaceae;g__UBA985;s__	Cand. UBA985 MAG_22	Verruco22	V22	degrader
MAG_23	JBPOGC000000000	d__Bacteria;p__Verrucomicrobiota;c__Verrucomicrobiae;o__Verrucomicrobiales;f__Akkermansiaceae;g__Luteolibacter;s__	Cand. Luteolibacter MAG_23	Verruco23	V23	degrader
MAG_25	JBPOGB000000000	d__Bacteria;p__Verrucomicrobiota;c__Verrucomicrobiae;o__Verrucomicrobiales;f__Akkermansiaceae;g__Luteolibacter;s__	Cand. Luteolibacter MAG_25	Verruco30	V30	degrader
MAG_26	JBPOGA000000000	d__Bacteria;p__Verrucomicrobiota;c__Verrucomicrobiae;o__Opitutales;f__DSM-45221;g__BACL24;s__	Cand. BACL24 MAG_26	Verruco26	V26	degrader
MAG_27	JBPOFZ000000000	d__Bacteria;p__Verrucomicrobiota;c__Verrucomicrobiae;o__Opitutales;f__DSM-45221;g__BACL24;s__	Cand. BACL24 MAG_27	Verruco27	V27	degrader
MAG_28	JBPOFY000000000	d__Bacteria;p__Verrucomicrobiota;c__Verrucomicrobiae;o__Opitutales;f__DSM-45221;g__BACL24;s__	Cand. BACL24 MAG_28	Verruco28	V28	degrader
MAG_29	JBPOFX000000000	d__Bacteria;p__Planctomycetota;c__Phycisphaerae;o__Phycisphaerales;f__UBA1924;g__UBA1924;s__	Cand. UBA1924 MAG_29	Plancto	Pla	scavenger
MAG_30	JBPOFV000000000	d__Bacteria;p__Proteobacteria;c__Gammaproteobacteria;o__Xanthomonadales;f__Marinicellaceae;g__Marinicella;s__	Cand. Marinicella MAG_30	Gamma30	G30	scavenger
MAG_31	JBPOFU000000000	d__Bacteria;p__Proteobacteria;c__Gammaproteobacteria;o__Nevskiales;f__Oceanococcaceae;g__;s__	Cand. Oceanococcus MAG_31	Gamma31	G31	scavenger
MAG_32	JBPOFT000000000	d__Bacteria;p__Proteobacteria;c__Gammaproteobacteria;o__Pseudomonadales;f__Spongiibacteraceae;g__;s__	Cand. Spongiibacteraceae MAG_32	Gamma32	G32	scavenger
MAG_33	JBPOFS000000000	d__Bacteria;p__Proteobacteria;c__Gammaproteobacteria;o__Pseudomonadales;f__Pseudohongiellaceae;g__UBA5078;s__	Cand. UBA5078 MAG_33	Gamma33	G33	scavenger
MAG_34	JBPOFR000000000	d__Bacteria;p__Proteobacteria;c__Gammaproteobacteria;o__Pseudomonadales;f__Marinomonadaceae;g__Marinomonas;s__	Cand. Marinomonas colpomeniae MAG_34	Gamma34	G34	exploiter
MAG_35	JBPOFQ000000000	d__Bacteria;p__Proteobacteria;c__Gammaproteobacteria;o__Enterobacterales;f__Alteromonadaceae;g__Glaciecola;s__	Cand. Glaciecola sp002292215 MAG_35	Gamma35	G35	degrader
MAG_36	JBPOFP000000000	d__Bacteria;p__Proteobacteria;c__Gammaproteobacteria;o__Enterobacterales;f__Alteromonadaceae;g__Paraglaciecola;s__	Cand. Paraglaciecola MAG_36	Gamma36	G36	degrader
MAG_37	JBPOFO000000000	d__Bacteria;p__Proteobacteria;c__Gammaproteobacteria;o__Enterobacterales;f__Alteromonadaceae;g__Pseudoalteromonas;s__	Cand. Pseudoalteromonas MAG_37	Gamma37	G37	scavenger
MAG_38	JBPOFN000000000	d__Bacteria;p__Proteobacteria;c__Gammaproteobacteria;o__Enterobacterales;f__Alteromonadaceae;g__Thalassotalea;s__	Cand. Thalassotalea MAG_38	Gamma38	G38	degrader
MAG_40	JBPOFL000000000	d__Bacteria;p__Proteobacteria;c__Gammaproteobacteria;o__Enterobacterales;f__Psychromonadaceae;g__Psychromonas;s__	Cand. Psychromonas MAG_40	Gamma40	G40	scavenger
MAG_41	JBPOFK000000000	d__Bacteria;p__Proteobacteria;c__Gammaproteobacteria;o__Burkholderiales;f__Methylophilaceae;g__GCA-2401735;s__	Cand. GCA-2401735 MAG_41	Gamma41	G41	scavenger
MAG_42	JBPOFJ000000000	d__Bacteria;p__Proteobacteria;c__Alphaproteobacteria;o__Rhodobacterales;f__Rhodobacteraceae;g__Yoonia;s__	Cand. Yoonia MAG_42	Alpha42	A42	scavenger
MAG_43	JBPOFI000000000	d__Bacteria;p__Proteobacteria;c__Alphaproteobacteria;o__Rhodobacterales;f__Rhodobacteraceae;g__Yoonia;s__	Cand. Yoonia MAG_43	Alpha43	A43	scavenger
MAG_44	JBPOFH000000000	d__Bacteria;p__Proteobacteria;c__Alphaproteobacteria;o__Rhodobacterales;f__Rhodobacteraceae;g__Octadecabacter;s__	Cand. Octadecabacter MAG_44	Alpha44	A44	exploiter
MAG_45	JBPOFG000000000	d__Bacteria;p__Proteobacteria;c__Alphaproteobacteria;o__Rhodobacterales;f__Rhodobacteraceae;g__Sulfitobacter;s__	Cand. Sulfitobacter geojensis MAG_45	Alpha45	A45	exploiter
MAG_46	JBPOFF000000000	d__Bacteria;p__Proteobacteria;c__Alphaproteobacteria;o__Rhodobacterales;f__Rhodobacteraceae;g__Sulfitobacter;s__	Cand. Sulfitobacter MAG_46	Alpha46	A46	exploiter
MAG_47	JBPOFE000000000	d__Bacteria;p__Proteobacteria;c__Alphaproteobacteria;o__Rhodobacterales;f__Rhodobacteraceae;g__Sulfitobacter;s__	Cand. Sulfitobacter MAG_47	Alpha47	A47	exploiter
MAG_50	JBPOFD000000000	d__Bacteria;p__Proteobacteria;c__Alphaproteobacteria;o__Rhodobacterales;f__Rhodobacteraceae;g__Sulfitobacter;s__	Cand. Sulfitobacter MAG_50	Alpha50	A50	scavenger
MAG_51	JBPOFC000000000	d__Bacteria;p__Proteobacteria;c__Alphaproteobacteria;o__Rhodobacterales;f__Rhodobacteraceae;g__Sulfitobacter;s__	Cand. Sulfitobacter MAG_51	Alpha51	A51	scavenger
MAG_52	JBPOFB000000000	d__Bacteria;p__Proteobacteria;c__Alphaproteobacteria;o__Rhodobacterales;f__Rhodobacteraceae;g__Marivita;s__	Cand. Marivita MAG_52	Alpha52	A52	exploiter
MAG_55	JBPOFA000000000	d__Bacteria;p__Proteobacteria;c__Alphaproteobacteria;o__Rhodobacterales;f__Rhodobacteraceae;g__NORP110;s__	Cand. NORP110 MAG_55	Alpha55	A55	exploiter
MAG_57	JBPOEZ000000000	d__Bacteria;p__Proteobacteria;c__Alphaproteobacteria;o__Caulobacterales;f__Maricaulaceae;g__;s__	Cand. JACOMS01 MAG_57	Alpha57	A57	scavenger
MAG_58	JBPOEY000000000	d__Bacteria;p__Proteobacteria;c__Alphaproteobacteria;o__Caulobacterales;f__Maricaulaceae;g__Litorimonas;s__	Cand. Litorimonas MAG_58	Alpha58	A58	degrader
MAG_60	JBPOEW000000000	d__Bacteria;p__Proteobacteria;c__Alphaproteobacteria;o__Rhizobiales;f__Rhizobiaceae;g__Hoeflea;s__	Cand. Hoeflea MAG_60	Alpha68	A68	exploiter
MAG_63	JBPOEV000000000	d__Bacteria;p__Proteobacteria;c__Alphaproteobacteria;o__Rhizobiales;f__GCA-2746425;g__GCA-2746425;s__	Cand. GCA-2746425 MAG_63	Alpha63	A63	exploiter
MAG_64	JBPOEU000000000	d__Bacteria;p__Proteobacteria;c__Alphaproteobacteria;o__Rhizobiales;f__Devosiaceae;g__;s__	Cand. Maritalea MAG_64	Alpha64	A64	exploiter
MAG_66	JBPOET000000000	d__Bacteria;p__Proteobacteria;c__Alphaproteobacteria;o__Sphingomonadales;f__Sphingomonadaceae;g__Parasphingopyxis;s__	Cand. Parasphingopyxis MAG_66	Alpha66	A66	scavenger

### Sheet: Sheet 2
GenomeID	ComA_day21 [%]	ComA_day25 [%]	ComA_day32 [%]	ComA_day34 [%]	ComB_day16 [%]	ComB_day21 [%]	ComB_day25 [%]	ComB_day32 [%]	ComB_day34 [%]	ComC_day16 [%]	ComC_day21 [%]	ComC_day25 [%]	ComC_day32 [%]	ComC_day34 [%]
MAG_01	0.000365536	7.13191e-05	0.000379892	0.000191485	0.125697	0.417919	0.219116	0.133641	0.129745	1.61971e-05	3.07662e-05	4.20047e-06	0.000197669	3.01539e-05
MAG_10	0.000544102	0.00015361	0.00102743	0.000291579	0.284799	0.484147	0.197837	0.222425	0.196112	0.000437322	0.00021816	0.000222625	0.000506034	0.00018375
MAG_11	0.00024159	0.000924405	0.000414427	9.13904e-05	0.0134205	0.16595	0.100628	0.124762	0.112272	0.16587	0.0829722	0.126298	0.179945	0.0803328
MAG_12	0.169359	0.00627882	0.160085	0.0150098	0.00417496	0.0043996	0.00141344	0.00235556	0.00236248	0.00014346	5.45401e-05	5.88066e-05	0.000437508	4.52308e-05
MAG_13	0.107495	0.014881	0.129137	0.0390019	0.00492566	0.00369013	0.00109728	0.00196616	0.00190444	8.32994e-05	2.51723e-05	2.31026e-05	0.000532389	5.46539e-05
MAG_14	0.000831909	1.92013e-05	0.00110082	0.000178429	4.59153	1.05404	0.16592	1.94368	3.82078	0.000129577	6.57278e-05	5.46061e-05	0.00414315	6.59616e-05
MAG_15	0.000941149	0.000112465	0.00136847	0.000243708	1.53156	0.153917	0.0173864	0.0391828	0.0629572	0.00011338	3.636e-05	1.68019e-05	0.000216119	4.05193e-05
MAG_16	0.00110711	4.93748e-05	0.000759783	0.000243708	0.0503563	0.0472795	0.029948	0.0097542	0.00388322	0.00998899	0.000302068	8.61096e-05	0.00122819	0.000181866
MAG_17	50.0692	24.1785	1.82071	0.593542	0.00144214	0.00605865	0.00964703	0.00737948	0.00812603	0.018039	0.0355587	0.00475703	0.00736121	0.00534383
MAG_18	0.399761	0.0636002	0.0252455	0.0227475	0.00059266	0.00662536	0.0183296	0.0176316	0.0195286	0.0259964	0.0117317	0.00943006	0.0154077	0.0164678
MAG_02	0.000170163	4.38887e-05	0.000276285	0.00013491	0.021856	0.179341	0.256027	0.184251	0.0571755	0.000277665	0.000104885	7.35082e-05	0.000229296	6.87885e-05
MAG_20	0.0274278	0.0252031	0.0253578	0.0211634	0.00688802	0.028924	0.0422413	0.643266	0.484782	0.000828367	0.000756568	0.000562863	0.000959355	0.000691655
MAG_21	0.0315033	0.0494187	0.0611755	0.063673	0.729887	2.42437	1.42981	9.44565	10.4227	0.000490541	0.000279693	0.000579665	0.00890039	0.00644162
MAG_22	0.061286	0.100165	0.118768	0.125501	61.9071	26.9892	2.57483	0.304972	0.184165	0.000566899	0.000271302	0.000239427	0.000463864	0.000664328
MAG_23	39.7141	68.4623	82.7903	88.9613	2.57809	25.608	67.6355	64.05	63.8049	0.00435008	0.0194526	0.0130152	0.028098	0.011124
MAG_25	0.308146	0.532002	0.648872	0.694371	0.0220865	0.222972	0.590177	0.551425	0.552954	29.2585	43.2911	43.2686	63.4625	79.0659
MAG_26	0.0235077	0.0432139	0.0486779	0.0534765	0.0100094	0.0590118	0.0549091	0.0283114	0.0254509	62.778	50.9548	48.4822	21.6517	13.4531
MAG_27	0.00473726	0.00330262	0.00567679	0.00484804	1.41874	9.92272	8.50866	3.70894	2.8749	0.10953	0.0871732	0.0829803	0.0387142	0.0230932
MAG_28	0.0148714	0.0250522	0.0296445	0.032844	0.270055	0.525686	0.443325	0.6852	0.615487	0.081726	0.0666549	0.0628033	0.0283036	0.0178266
MAG_29	0.000310915	0.000145381	0.000651859	0.000500471	1.31702e-05	0.000110315	0.000270999	0.000453238	0.000524325	0.00217041	0.0083712	0.0230879	0.349506	0.376692
MAG_03	0.000325621	6.85761e-05	0.000418744	0.000230652	0.00520882	0.356348	0.460358	1.1498	0.67574	0.00011338	2.23754e-05	4.62052e-05	0.000719516	3.10962e-05
MAG_30	0.000138651	6.85761e-05	0.000289236	0.000156669	0	6.05648e-05	8.23624e-05	9.57546e-05	0.000178793	0.0012842	0.00177884	0.00321546	0.0444413	0.0339778
MAG_31	0.000254194	6.85761e-05	0.000457597	0.000269819	2.63404e-05	0.000136271	0.000106274	0.000242578	0.000413835	0.0039868	0.0124449	0.0174593	0.0676952	0.0545606
MAG_32	0.000651242	0.000312707	0.00118716	0.000374266	0.0283226	0.04771	0.00777395	0.00902646	0.00256538	4.16497e-05	3.35631e-05	3.5704e-05	3.42627e-05	2.7327e-05
MAG_33	0.000336125	3.84026e-05	0.000375575	0.000213244	0.000177798	0.00047803	0.00081831	0.00112352	0.00118124	0.0116226	0.0161397	0.0940149	0.107859	0.0529031
MAG_34	0.00182768	0.000263332	0.000539619	0.000174077	0.00217967	0.000882516	0.000209891	0.000485156	0.00031339	0.427055	0.353389	0.44253	0.811836	0.310306
MAG_35	2.19986	0.0456854	0.199188	0.315153	0.213384	0.0962959	0.0271371	0.00613468	0.00526736	0.412122	0.0298502	0.018375	0.130601	0.0997792
MAG_36	0.253373	0.0407177	0.0532452	0.0268122	0.00169237	0.0021587	0.000802369	0.000932011	0.000811599	0.00291085	0.00123904	0.000945106	0.00134679	0.00091027
MAG_37	0.0647166	0.0540352	0.0359429	0.016546	0.00407618	0.00550924	0.00096178	0.000357484	0.000363612	0.0171273	0.0180667	0.029859	0.0290205	0.0135023
MAG_38	0.00144744	0.000414199	0.000841805	0.000335098	0.00133019	0.000588344	0.000289597	0.000523458	0.000660931	0.700602	0.208428	0.1442	2.56486	0.704831
MAG_04	0.000363435	7.95482e-05	0.000742515	0.000213244	0.00113264	0.00116155	0.000464949	0.00165975	0.00181605	0.00832069	0.00200959	0.00161298	0.0834086	0.168703
MAG_40	0.00040545	8.22913e-05	0.000181312	0.00011315	0.110985	0.0192164	0.00174289	0.000389402	0.000379684	0.000634001	3.636e-05	6.30071e-05	8.17033e-05	5.27693e-05
MAG_41	0.000149155	5.21178e-05	0.000181312	0.000139262	0.0101608	0.0591892	0.0793655	0.102923	0.0706272	0.000534505	7.83139e-05	6.51073e-05	0.000205576	8.38655e-05
MAG_42	0.00926444	0.00685486	0.0116428	0.00250671	0.103393	0.172095	0.0994991	0.0195275	0.0115171	0.0120067	0.00383319	0.00240057	0.00561645	0.00201748
MAG_43	0.00947451	0.00739524	0.0110212	0.00313339	0.217842	0.295833	0.119468	0.0751737	0.0593693	0.00848729	0.00255219	0.00227035	0.00796739	0.00320762
MAG_44	0.00262597	0.0016376	0.0019858	0.000626677	0.0725942	0.111325	0.0209838	0.00955631	0.00722202	0.0899611	0.0298474	0.00952667	0.00880551	0.00410658
MAG_45	0.00446416	0.00282533	0.0048652	0.0013491	0.0280526	0.063273	0.0209918	0.0574527	0.0689799	0.00196911	0.000862852	0.00107322	0.00474406	0.00269029
MAG_46	0.0283374	0.0192644	0.028466	0.0106405	0.0298437	0.066325	0.0237337	0.0710371	0.0854429	0.0135639	0.0202567	0.0452874	0.788564	0.921094
MAG_47	0.00186969	0.00130295	0.00100153	0.000648437	0.00801408	0.0169841	0.0122561	0.021698	0.0185241	0.029731	0.057481	0.172087	1.36899	0.914311
MAG_50	0.00691787	0.00466317	0.00696756	0.0019279	0.920229	1.33822	0.429305	0.313111	0.235832	0.00246428	0.000952353	0.00133575	0.00362921	0.00177343
MAG_51	0.260826	0.0694346	0.0105118	0.00378182	0.00541296	0.00687627	0.00213611	0.003045	0.0028647	0.0019182	0.00128519	0.00138616	0.00221653	0.00083677
MAG_52	0.303195	0.20981	0.135703	0.0453079	0.00297647	0.00403621	0.00127263	0.00166613	0.00195467	0.00357262	0.00229767	0.00286892	0.00255652	0.00119296
MAG_55	0.0029558	0.00196676	0.00417017	0.00104011	0.0535238	0.0620573	0.0167461	0.125445	0.196222	0.00100654	0.000311857	0.000380143	0.00114912	0.000484347
MAG_57	0.000336125	0.00015361	0.000306503	0.000174077	0.00445812	0.115413	0.16384	0.726413	0.431746	7.63578e-05	6.29308e-05	5.67064e-05	0.000397974	0.000117789
MAG_58	0.395062	0.760753	0.584808	0.506368	0.00373376	0.00237284	0.000908643	0.00169805	0.00104664	0.00105744	0.000362202	0.000336038	0.000529754	0.000282693
MAG_06	0.00149996	0.000301735	0.00335427	0.00120984	0.643596	0.777518	0.112852	0.980922	0.87411	0.00094406	8.25093e-05	0.000241527	0.00140213	0.000218616
MAG_60	0.00129198	0.000606212	0.00117853	0.000713716	0.0788106	0.270924	0.17473	0.247398	0.287599	0.0015503	0.000857258	0.00124754	0.00757733	0.00455795
MAG_63	0.00305873	0.000576039	0.0012476	0.000670196	0.0273611	0.0238517	0.00332638	0.0105905	0.0142251	0.289426	0.119981	0.0797375	0.881379	0.614633
MAG_64	0.00131929	0.000562324	0.00103607	0.00124465	0.0565002	0.0641209	0.0223521	0.130373	0.169905	0.000224446	9.50955e-05	0.00017852	0.000814398	0.000369385
MAG_66	0.00132559	0.000844857	0.000345356	0.000343802	0.000237064	0.00645448	0.00805292	0.0722181	0.0646306	0.000231387	0.000367796	0.000424248	0.000798584	0.000718039
isolate_12	1.74369	1.07895	6.35126	4.19375	0.0290469	0.0254632	0.0055661	0.0252728	0.0303466	0.000784403	0.000802718	0.000770786	0.00066944	0.000427808
isolate_13	0.00564899	0.00285825	0.00445509	0.00288533	0.0029172	0.0137093	0.123894	0.0434279	0.0624569	0.0013004	0.000853062	0.00101441	0.0010516	0.000569155
isolate_14	0.294241	0.191574	0.213266	0.438478	0.305016	0.1336	0.03591	0.252326	0.29851	0.0137837	0.00284447	0.00224305	0.00640712	0.00132771
isolate_16	0.527701	1.03432	0.856237	0.720513	0.00344401	0.00904579	0.00682279	0.0162144	0.0136827	0.00161971	0.00124743	0.00172639	0.00805173	0.0048576
isolate_02	0.684182	1.22577	0.804878	1.29095	0.00100752	0.0015855	0.00129389	0.0023811	0.00281247	0.00111066	0.000851664	0.000852696	0.00285962	0.00164339
isolate_21	0.077878	0.0105717	0.00091951	0.000517879	0.00144214	0.000711637	0.00033742	0.000440471	0.000656913	0.00616185	0.00264729	0.00306004	0.00460174	0.00225212
isolate_25	0.356857	0.614406	0.740482	0.779382	0.161375	0.250821	0.497296	0.500158	0.523136	0.0707814	0.0991342	0.110183	0.880514	0.208983
isolate_26	0.0348414	0.00398015	0.00228798	0.000909552	0.0154618	0.00942432	0.00322276	0.00466644	0.00285265	0.0201469	0.00719649	0.00813001	0.0126429	0.00438551
isolate_38	1.27327	0.959467	2.40941	0.471984	1.89562	0.82344	0.2017	0.171956	0.113762	0.002735	0.00153971	0.00201413	0.0029545	0.00207968
isolate_40	0.00313436	0.000340137	0.00610417	0.00163632	2.68283	1.51434	0.150455	2.52324	3.11099	0.000606235	0.000334233	0.00035914	0.00273574	0.00043252
isolate_48	0.00150836	0.000106979	0.00266787	0.000574454	0.0245625	0.103592	0.0110791	0.0475326	0.0524265	0.000379475	5.45401e-05	5.46061e-05	0.000295186	0.000162077
isolate_56	0.00316167	0.000277047	0.00736472	0.00169725	1.12667	1.42054	0.171813	1.25744	0.534249	0.000275351	0.000177605	0.000210024	0.00124927	0.000309077
isolate_59	0.0056637	0.00370036	0.00302186	0.0015754	0.766612	1.04032	0.845182	0.78446	0.602652	0.00695088	0.00629169	0.0089722	0.014082	0.00724259
isolate_60	0.00143483	0.00091069	0.00135121	0.000879089	0.142706	0.394044	0.361619	0.819346	0.494969	0.00108983	0.000644691	0.000943006	0.00615674	0.00310773
isolate_62	0.00201885	0.000740622	0.0018347	0.00138826	0.5846	2.08346	1.40816	3.15188	3.00591	0.00132354	0.000725802	0.000707779	0.00771174	0.00175175
isolate_69	0.133355	0.0673115	0.0201386	0.0150664	15.8186	19.1725	11.6387	3.6607	4.00369	0.000546074	0.000440516	0.000212124	0.00921139	0.000489058
isolate_71	0.010861	0.00144558	0.000794319	0.000278523	0.00795481	0.00476083	0.00186777	0.00372804	0.00333278	0.0158871	0.00587494	0.00646662	0.0154551	0.00561333
isolate_72	0.00131719	0.000227673	0.00255132	0.000774643	0.0146585	0.0123098	0.00380992	0.0153143	0.0157518	1.0733	0.129752	0.47912	0.873696	0.172461
isolate_76	0.000871823	0.000408713	0.00097563	0.000517879	0.000335841	0.000369878	0.000223176	0.000453238	0.0004962	0.000266095	0.000144042	0.000201623	0.000189763	0.000147
isolate_80	0.0337301	0.0016376	0.000660493	0.000282875	0.0342821	0.00716828	0.00198467	0.000727735	0.000584592	0.0437993	0.0171717	0.044735	0.068897	0.0230376
isolate_81	0.00303352	0.000622671	0.000837488	0.000343802	0.00106679	0.000486682	0.00024443	0.000651131	0.000431915	0.0032024	0.00143342	0.00160668	0.00546358	0.0019421
isolate_82	0.00543892	0.00103413	0.00119579	0.0009052	0.00104703	0.000577529	0.000403841	0.00028088	0.000466067	0.00390119	0.000752373	0.000634271	0.00157608	0.000781174
isolate_84	0.012237	0.00185155	0.00131235	0.00134039	0.00736215	0.00328348	0.00139219	0.00113629	0.000841732	0.0140012	0.00511418	0.00547951	0.0147988	0.00563124
isolate_85	0.0145584	0.00082017	0.000682078	0.000491767	0.0189454	0.00389994	0.00141876	0.000408553	0.000345532	0.0272435	0.0127232	0.0385162	0.0256891	0.0079578
isolate_88	0.257194	0.0391158	1.5676	0.476775	0.0375944	0.00517397	0.000794399	0.000721351	0.000885928	0.0145566	0.00285007	0.0026442	0.0253518	0.0237189
isolate_92	0.0048612	0.00373602	0.00317727	0.00191049	0.0149482	0.0205596	0.00628877	0.00714329	0.00688051	2.82862	3.38435	4.83515	3.00411	1.22497
isolate_94	0.00221002	0.00278419	0.00226208	0.00150141	0.0416245	0.571206	0.33882	0.41786	0.404544	1.1189	0.618042	0.98952	1.3182	0.597495
isolate_95	0.00130668	0.000992981	0.00116126	0.0011228	0.000349011	0.000715963	0.000794399	0.00317905	0.00306358	0.00953779	0.0848475	0.141678	0.903808	0.680444
LCC_4	0.0101888	0.0138112	0.019314	0.0198317	0.049441	0.0811288	0.0693226	0.0406829	0.0370222	0.21544	0.166154	0.164398	0.0729163	0.0451667
