## Supplementary Table 1 - 6 for "A division of labor controls the degradation of fucoidans in the ocean": SupplementaryTable5_cocultures.xlsx

### Sheet: Sheet 1
ID	strains	strain1	strain2	max_od	approx. growth rate	DNA [ng/uL]
Verruco25|Alpha02_rep1	Verruco25|Alpha02	Verruco25	Alpha02	0.368664	0.0213907
Verruco25|Alpha02_rep2	Verruco25|Alpha02	Verruco25	Alpha02	0.284876	0.0178383
Verruco25|Alpha02_rep3	Verruco25|Alpha02	Verruco25	Alpha02	0.310013	0.0214366
Verruco25|Alpha14_rep1	Verruco25|Alpha14	Verruco25	Alpha14	0.284876	0.0216691
Verruco25|Alpha14_rep2	Verruco25|Alpha14	Verruco25	Alpha14	0.155006	0.0143116
Verruco25|Alpha14_rep3	Verruco25|Alpha14	Verruco25	Alpha14	0.230415	0.0211641
Verruco25|Alpha16_rep1	Verruco25|Alpha16	Verruco25	Alpha16	0.549602	0.0323156
Verruco25|Alpha16_rep2	Verruco25|Alpha16	Verruco25	Alpha16	0.532845	0.0321077
Verruco25|Alpha16_rep3	Verruco25|Alpha16	Verruco25	Alpha16	0.537034	0.0322113
Verruco25|Alpha38_rep1	Verruco25|Alpha38	Verruco25	Alpha38	0.511898	0.0291123
Verruco25|Alpha38_rep2	Verruco25|Alpha38	Verruco25	Alpha38	0.553791	0.0291974
Verruco25|Alpha38_rep3	Verruco25|Alpha38	Verruco25	Alpha38	0.49514	0.0278925
Verruco25|Alpha59_rep1	Verruco25|Alpha59	Verruco25	Alpha59	0.578928	0.0350369
Verruco25|Alpha59_rep2	Verruco25|Alpha59	Verruco25	Alpha59	0.591496	0.0340802
Verruco25|Alpha59_rep3	Verruco25|Alpha59	Verruco25	Alpha59	0.583117	0.0337348
Verruco25|Alpha60_rep1	Verruco25|Alpha60	Verruco25	Alpha60	0.511898	0.0330646
Verruco25|Alpha60_rep2	Verruco25|Alpha60	Verruco25	Alpha60	0.49933	0.0315997
Verruco25|Alpha60_rep3	Verruco25|Alpha60	Verruco25	Alpha60	0.507708	0.0320048
Verruco25|Alpha62_rep1	Verruco25|Alpha62	Verruco25	Alpha62	0.578928	0.0346719
Verruco25|Alpha62_rep2	Verruco25|Alpha62	Verruco25	Alpha62	0.578928	0.0341969
Verruco25|Alpha62_rep3	Verruco25|Alpha62	Verruco25	Alpha62	0.545413	0.0329555
Verruco25|Alpha92_rep1	Verruco25|Alpha92	Verruco25	Alpha92	0.587306	0.0365769
Verruco25|Alpha92_rep2	Verruco25|Alpha92	Verruco25	Alpha92	0.570549	0.0357903
Verruco25|Alpha92_rep3	Verruco25|Alpha92	Verruco25	Alpha92	0.578928	0.0351602
Verruco25|Alpha95_rep1	Verruco25|Alpha95	Verruco25	Alpha95	0.612442	0.0329555
Verruco25|Alpha95_rep2	Verruco25|Alpha95	Verruco25	Alpha95	0.566359	0.0327394
Verruco25|Alpha95_rep3	Verruco25|Alpha95	Verruco25	Alpha95	0.56217	0.0322113
Verruco25|Flavo12_rep1	Verruco25|Flavo12	Verruco25	Flavo12	0.700419	0.0404272
Verruco25|Flavo12_rep2	Verruco25|Flavo12	Verruco25	Flavo12	0.675283	0.0397829
Verruco25|Flavo12_rep3	Verruco25|Flavo12	Verruco25	Flavo12	0.687851	0.0391589
Verruco25|Flavo40_rep1	Verruco25|Flavo40	Verruco25	Flavo40	0.465815	0.0397829
Verruco25|Flavo40_rep2	Verruco25|Flavo40	Verruco25	Flavo40	0.474194	0.0391589
Verruco25|Flavo40_rep3	Verruco25|Flavo40	Verruco25	Flavo40	0.465815	0.0368469
Verruco25|Flavo48_rep1	Verruco25|Flavo48	Verruco25	Flavo48	0.608253	0.039313
Verruco25|Flavo48_rep2	Verruco25|Flavo48	Verruco25	Flavo48	0.604064	0.0376812
Verruco25|Flavo48_rep3	Verruco25|Flavo48	Verruco25	Flavo48	0.595685	0.0376812
Verruco25|Flavo56_rep1	Verruco25|Flavo56	Verruco25	Flavo56	0.683661	0.0379677
Verruco25|Flavo56_rep2	Verruco25|Flavo56	Verruco25	Flavo56	0.679472	0.0378239
Verruco25|Flavo56_rep3	Verruco25|Flavo56	Verruco25	Flavo56	0.666904	0.0369834
Verruco25|Flavo72_rep1	Verruco25|Flavo72	Verruco25	Flavo72	0.591496	0.0369834
Verruco25|Flavo72_rep2	Verruco25|Flavo72	Verruco25	Flavo72	0.557981	0.0355356
Verruco25|Flavo72_rep3	Verruco25|Flavo72	Verruco25	Flavo72	0.566359	0.0350369
Verruco25|Flavo94_rep1	Verruco25|Flavo94	Verruco25	Flavo94	0.566359	0.0416063
Verruco25|Flavo94_rep2	Verruco25|Flavo94	Verruco25	Flavo94	0.553791	0.0402641
Verruco25|Flavo94_rep3	Verruco25|Flavo94	Verruco25	Flavo94	0.56217	0.0390059
Verruco25|Gamma13_rep1	Verruco25|Gamma13	Verruco25	Gamma13	0.4323	0.0301677
Verruco25|Gamma13_rep2	Verruco25|Gamma13	Verruco25	Gamma13	0.419732	0.0290276
Verruco25|Gamma13_rep3	Verruco25|Gamma13	Verruco25	Gamma13	0.411353	0.0286118
Verruco25|Gamma21_rep1	Verruco25|Gamma21	Verruco25	Gamma21	0.503519	0.0304436
Verruco25|Gamma21_rep2	Verruco25|Gamma21	Verruco25	Gamma21	0.49933	0.0307246
Verruco25|Gamma21_rep3	Verruco25|Gamma21	Verruco25	Gamma21	0.490951	0.0308195
Verruco25|Gamma26_rep1	Verruco25|Gamma26	Verruco25	Gamma26	0.541223	0.0296306
Verruco25|Gamma26_rep2	Verruco25|Gamma26	Verruco25	Gamma26	0.545413	0.0323156
Verruco25|Gamma26_rep3	Verruco25|Gamma26	Verruco25	Gamma26	0.520276	0.0315
Verruco25|Gamma71_rep1	Verruco25|Gamma71	Verruco25	Gamma71	0.532845	0.0315
Verruco25|Gamma71_rep2	Verruco25|Gamma71	Verruco25	Gamma71	0.503519	0.0301677
Verruco25|Gamma71_rep3	Verruco25|Gamma71	Verruco25	Gamma71	0.503519	0.0301677
Verruco25|Gamma76_rep1	Verruco25|Gamma76	Verruco25	Gamma76	0.637579	0.0360488
Verruco25|Gamma76_rep2	Verruco25|Gamma76	Verruco25	Gamma76	0.608253	0.0356625
Verruco25|Gamma76_rep3	Verruco25|Gamma76	Verruco25	Gamma76	0.587306	0.0349144
Verruco25|Gamma80_rep1	Verruco25|Gamma80	Verruco25	Gamma80	0.490155	0.0198914
Verruco25|Gamma80_rep2	Verruco25|Gamma80	Verruco25	Gamma80	0.465019	0.0222891
Verruco25|Gamma80_rep3	Verruco25|Gamma80	Verruco25	Gamma80	0.473398	0.0208466
Verruco25|Gamma81_rep1	Verruco25|Gamma81	Verruco25	Gamma81	0.524466	0.0320048
Verruco25|Gamma81_rep2	Verruco25|Gamma81	Verruco25	Gamma81	0.49514	0.0310109
Verruco25|Gamma81_rep3	Verruco25|Gamma81	Verruco25	Gamma81	0.49514	0.0310109
Verruco25|Gamma82_rep1	Verruco25|Gamma82	Verruco25	Gamma82	0.545413	0.0330646
Verruco25|Gamma82_rep2	Verruco25|Gamma82	Verruco25	Gamma82	0.541223	0.0322113
Verruco25|Gamma82_rep3	Verruco25|Gamma82	Verruco25	Gamma82	0.541223	0.0328471
Verruco25|Gamma84_rep1	Verruco25|Gamma84	Verruco25	Gamma84	0.532845	0.0315997
Verruco25|Gamma84_rep2	Verruco25|Gamma84	Verruco25	Gamma84	0.524466	0.031801
Verruco25|Gamma84_rep3	Verruco25|Gamma84	Verruco25	Gamma84	0.507708	0.0307246
Verruco25|Gamma85_rep1	Verruco25|Gamma85	Verruco25	Gamma85	0.545413	0.0354096
Verruco25|Gamma85_rep2	Verruco25|Gamma85	Verruco25	Gamma85	0.549602	0.027061
Verruco25|Gamma85_rep3	Verruco25|Gamma85	Verruco25	Gamma85	0.528655	0.0339643
Verruco25|Gamma88_rep1	Verruco25|Gamma88	Verruco25	Gamma88	0.294051	0.0288598
Verruco25|Gamma88_rep2	Verruco25|Gamma88	Verruco25	Gamma88	0.268915	0.0214742
Verruco25|Gamma88_rep3	Verruco25|Gamma88	Verruco25	Gamma88	0.268915	0.0195029
Verruco25|Verruco25_rep1	Verruco25|Verruco25	Verruco25	Verruco25	0.511898	0.0325261
Verruco25|Verruco25_rep2	Verruco25|Verruco25	Verruco25	Verruco25	0.511898	0.0335084
Verruco25|Verruco25_rep3	Verruco25|Verruco25	Verruco25	Verruco25	0.486762	0.0333963
Verruco25|Verruco4_rep1	Verruco25|Verruco4	Verruco25	Verruco4	0.541223	0.0294558
Verruco25|Verruco4_rep2	Verruco25|Verruco4	Verruco25	Verruco4	0.524466	0.0290276
Verruco25|Verruco4_rep3	Verruco25|Verruco4	Verruco25	Verruco4	0.545413	0.0291123
Verruco25|Verruco69_rep1	Verruco25|Verruco69	Verruco25	Verruco69	0.817721	0.031801
Verruco25|Verruco69_rep2	Verruco25|Verruco69	Verruco25	Verruco69	0.796774	0.0323156
Verruco25|Verruco69_rep3	Verruco25|Verruco69	Verruco25	Verruco69	0.792585	0.0321077
Verruco25|empty_rep1	Verruco25|empty	Verruco25	empty	0.516087	0.0327524
Verruco25|empty_rep2	Verruco25|empty	Verruco25	empty	0.482572	0.0327524
Verruco25|empty_rep3	Verruco25|empty	Verruco25	empty	0.507708	0.0328601
Verruco4|Alpha02_rep1	Verruco4|Alpha02	Verruco4	Alpha02	0.725555	0.0196716
Verruco4|Alpha02_rep2	Verruco4|Alpha02	Verruco4	Alpha02	0.704608	0.0192176
Verruco4|Alpha02_rep3	Verruco4|Alpha02	Verruco4	Alpha02	0.729744	0.0194042
Verruco4|Alpha14_rep1	Verruco4|Alpha14	Verruco4	Alpha14	0.784206	0.0230789
Verruco4|Alpha14_rep2	Verruco4|Alpha14	Verruco4	Alpha14	0.771638	0.0232399
Verruco4|Alpha14_rep3	Verruco4|Alpha14	Verruco4	Alpha14	0.763259	0.024493
Verruco4|Alpha16_rep1	Verruco4|Alpha16	Verruco4	Alpha16	0.930834	0.040295
Verruco4|Alpha16_rep2	Verruco4|Alpha16	Verruco4	Alpha16	0.95597	0.0409555
Verruco4|Alpha16_rep3	Verruco4|Alpha16	Verruco4	Alpha16	0.930834	0.0406226
Verruco4|Alpha38_rep1	Verruco4|Alpha38	Verruco4	Alpha38	1.00205	0.0242552
Verruco4|Alpha38_rep2	Verruco4|Alpha38	Verruco4	Alpha38	1.01043	0.0247969
Verruco4|Alpha38_rep3	Verruco4|Alpha38	Verruco4	Alpha38	0.989485	0.024138
Verruco4|Alpha59_rep1	Verruco4|Alpha59	Verruco4	Alpha59	1.01043	0.0360764
Verruco4|Alpha59_rep2	Verruco4|Alpha59	Verruco4	Alpha59	1.01881	0.0350637
Verruco4|Alpha59_rep3	Verruco4|Alpha59	Verruco4	Alpha59	0.976917	0.0321323
Verruco4|Alpha60_rep1	Verruco4|Alpha60	Verruco4	Alpha60	1.15706	0.0401331
Verruco4|Alpha60_rep2	Verruco4|Alpha60	Verruco4	Alpha60	1.16544	0.0401331
Verruco4|Alpha60_rep3	Verruco4|Alpha60	Verruco4	Alpha60	1.14449	0.0398133
Verruco4|Alpha62_rep1	Verruco4|Alpha62	Verruco4	Alpha62	0.738123	0.0283896
Verruco4|Alpha62_rep2	Verruco4|Alpha62	Verruco4	Alpha62	0.738123	0.0283896
Verruco4|Alpha62_rep3	Verruco4|Alpha62	Verruco4	Alpha62	0.742313	0.0281497
Verruco4|Alpha92_rep1	Verruco4|Alpha92	Verruco4	Alpha92	1.0607	0.0416381
Verruco4|Alpha92_rep2	Verruco4|Alpha92	Verruco4	Alpha92	1.08584	0.0442175
Verruco4|Alpha92_rep3	Verruco4|Alpha92	Verruco4	Alpha92	1.06489	0.0430739
Verruco4|Alpha95_rep1	Verruco4|Alpha95	Verruco4	Alpha95	1.01462	0.0382879
Verruco4|Alpha95_rep2	Verruco4|Alpha95	Verruco4	Alpha95	1.03557	0.0382879
Verruco4|Alpha95_rep3	Verruco4|Alpha95	Verruco4	Alpha95	1.023	0.0375682
Verruco4|Flavo12_rep1	Verruco4|Flavo12	Verruco4	Flavo12	0.95597	0.0349411
Verruco4|Flavo12_rep2	Verruco4|Flavo12	Verruco4	Flavo12	0.947591	0.0354367
Verruco4|Flavo12_rep3	Verruco4|Flavo12	Verruco4	Flavo12	0.943402	0.0341063
Verruco4|Flavo40_rep1	Verruco4|Flavo40	Verruco4	Flavo40	1.05651	0.0379968
Verruco4|Flavo40_rep2	Verruco4|Flavo40	Verruco4	Flavo40	1.03138	0.0364714
Verruco4|Flavo40_rep3	Verruco4|Flavo40	Verruco4	Flavo40	1.02719	0.0355628
Verruco4|Flavo48_rep1	Verruco4|Flavo48	Verruco4	Flavo48	1.02719	0.0379968
Verruco4|Flavo48_rep2	Verruco4|Flavo48	Verruco4	Flavo48	1.03138	0.0387331
Verruco4|Flavo48_rep3	Verruco4|Flavo48	Verruco4	Flavo48	1.01043	0.0378528
Verruco4|Flavo56_rep1	Verruco4|Flavo56	Verruco4	Flavo56	0.993674	0.0276819
Verruco4|Flavo56_rep2	Verruco4|Flavo56	Verruco4	Flavo56	1.01043	0.0277588
Verruco4|Flavo56_rep3	Verruco4|Flavo56	Verruco4	Flavo56	0.989485	0.0273785
Verruco4|Flavo72_rep1	Verruco4|Flavo72	Verruco4	Flavo72	1.03976	0.0390357
Verruco4|Flavo72_rep2	Verruco4|Flavo72	Verruco4	Flavo72	1.03557	0.0384352
Verruco4|Flavo72_rep3	Verruco4|Flavo72	Verruco4	Flavo72	0.960159	0.0335341
Verruco4|Flavo94_rep1	Verruco4|Flavo94	Verruco4	Flavo94	0.893129	0.0327644
Verruco4|Flavo94_rep2	Verruco4|Flavo94	Verruco4	Flavo94	0.863804	0.0321323
Verruco4|Flavo94_rep3	Verruco4|Flavo94	Verruco4	Flavo94	0.897319	0.0305601
Verruco4|Gamma13_rep1	Verruco4|Gamma13	Verruco4	Gamma13	0.855425	0.023186
Verruco4|Gamma13_rep2	Verruco4|Gamma13	Verruco4	Gamma13	0.842857	0.0247355
Verruco4|Gamma13_rep3	Verruco4|Gamma13	Verruco4	Gamma13	0.872183	0.0267913
Verruco4|Gamma21_rep1	Verruco4|Gamma21	Verruco4	Gamma21	0.620821	0.016092
Verruco4|Gamma21_rep2	Verruco4|Gamma21	Verruco4	Gamma21	0.637579	0.0165176
Verruco4|Gamma21_rep3	Verruco4|Gamma21	Verruco4	Gamma21	0.599874	0.015938
Verruco4|Gamma26_rep1	Verruco4|Gamma26	Verruco4	Gamma26	0.893129	0.0186092
Verruco4|Gamma26_rep2	Verruco4|Gamma26	Verruco4	Gamma26	0.901508	0.0194042
Verruco4|Gamma26_rep3	Verruco4|Gamma26	Verruco4	Gamma26	0.847047	0.0188906
Verruco4|Gamma71_rep1	Verruco4|Gamma71	Verruco4	Gamma71	0.901508	0.0265775
Verruco4|Gamma71_rep2	Verruco4|Gamma71	Verruco4	Gamma71	0.922455	0.0239644
Verruco4|Gamma71_rep3	Verruco4|Gamma71	Verruco4	Gamma71	0.884751	0.021963
Verruco4|Gamma76_rep1	Verruco4|Gamma76	Verruco4	Gamma76	1.22409	0.0471375
Verruco4|Gamma76_rep2	Verruco4|Gamma76	Verruco4	Gamma76	1.19895	0.0523202
Verruco4|Gamma76_rep3	Verruco4|Gamma76	Verruco4	Gamma76	1.15706	0.0497172
Verruco4|Gamma80_rep1	Verruco4|Gamma80	Verruco4	Gamma80	0.934227	0.0125875
Verruco4|Gamma80_rep2	Verruco4|Gamma80	Verruco4	Gamma80	0.904902	0.0111795
Verruco4|Gamma80_rep3	Verruco4|Gamma80	Verruco4	Gamma80	0.858819	0.0123541
Verruco4|Gamma81_rep1	Verruco4|Gamma81	Verruco4	Gamma81	1.01462	0.0351872
Verruco4|Gamma81_rep2	Verruco4|Gamma81	Verruco4	Gamma81	0.968538	0.0265775
Verruco4|Gamma81_rep3	Verruco4|Gamma81	Verruco4	Gamma81	0.930834	0.0198277
Verruco4|Gamma82_rep1	Verruco4|Gamma82	Verruco4	Gamma82	1.08584	0.0406226
Verruco4|Gamma82_rep2	Verruco4|Gamma82	Verruco4	Gamma82	1.07746	0.0384352
Verruco4|Gamma82_rep3	Verruco4|Gamma82	Verruco4	Gamma82	1.03557	0.0354367
Verruco4|Gamma84_rep1	Verruco4|Gamma84	Verruco4	Gamma84	0.947591	0.0237367
Verruco4|Gamma84_rep2	Verruco4|Gamma84	Verruco4	Gamma84	0.918266	0.0218191
Verruco4|Gamma84_rep3	Verruco4|Gamma84	Verruco4	Gamma84	0.863804	0.0204359
Verruco4|Gamma85_rep1	Verruco4|Gamma85	Verruco4	Gamma85	1.09003	0.0339903
Verruco4|Gamma85_rep2	Verruco4|Gamma85	Verruco4	Gamma85	1.04814	0.0300999
Verruco4|Gamma85_rep3	Verruco4|Gamma85	Verruco4	Gamma85	1.01881	0.02385
Verruco4|Gamma88_rep1	Verruco4|Gamma88	Verruco4	Gamma88	0.415543	0.00949919
Verruco4|Gamma88_rep2	Verruco4|Gamma88	Verruco4	Gamma88	0.428111	0.00946321
Verruco4|Gamma88_rep3	Verruco4|Gamma88	Verruco4	Gamma88	0.440679	0.00954456
Verruco4|Verruco25_rep1	Verruco4|Verruco25	Verruco4	Verruco25	0.570549	0.0384352
Verruco4|Verruco25_rep2	Verruco4|Verruco25	Verruco4	Verruco25	0.608253	0.0384352
Verruco4|Verruco25_rep3	Verruco4|Verruco25	Verruco4	Verruco25	0.608253	0.0379968
Verruco4|Verruco4_rep1	Verruco4|Verruco4	Verruco4	Verruco4	0.930834	0.0210826
Verruco4|Verruco4_rep2	Verruco4|Verruco4	Verruco4	Verruco4	0.918266	0.0225579
Verruco4|Verruco4_rep3	Verruco4|Verruco4	Verruco4	Verruco4	0.960159	0.0235133
Verruco4|Verruco69_rep1	Verruco4|Verruco69	Verruco4	Verruco69	0.993674	0.021537
Verruco4|Verruco69_rep2	Verruco4|Verruco69	Verruco4	Verruco69	1.01462	0.0217242
Verruco4|Verruco69_rep3	Verruco4|Verruco69	Verruco4	Verruco69	1.01881	0.0217716
Verruco4|empty_rep1	Verruco4|empty	Verruco4	empty	0.943402	0.0171409
Verruco4|empty_rep2	Verruco4|empty	Verruco4	empty	0.922455	0.0171999
Verruco4|empty_rep3	Verruco4|empty	Verruco4	empty	0.935023	0.0168519
Verruco69|Alpha02_rep1	Verruco69|Alpha02	Verruco69	Alpha02	0.541223	0.0193968	0.267479
Verruco69|Alpha02_rep2	Verruco69|Alpha02	Verruco69	Alpha02	0.549602	0.0198202	0.376802
Verruco69|Alpha02_rep3	Verruco69|Alpha02	Verruco69	Alpha02	0.503519	0.0187418	0.183512
Verruco69|Alpha14_rep1	Verruco69|Alpha14	Verruco69	Alpha14	0.56217	0.0241873	0.303013
Verruco69|Alpha14_rep2	Verruco69|Alpha14	Verruco69	Alpha14	0.541223	0.0226004	0.220603
Verruco69|Alpha14_rep3	Verruco69|Alpha14	Verruco69	Alpha14	0.49514	0.0240708	0.222759
Verruco69|Alpha16_rep1	Verruco69|Alpha16	Verruco69	Alpha16	0.545413	0.0204281	0.102167
Verruco69|Alpha16_rep2	Verruco69|Alpha16	Verruco69	Alpha16	0.528655	0.0201398	0.266337
Verruco69|Alpha16_rep3	Verruco69|Alpha16	Verruco69	Alpha16	0.486762	0.0200188	0.259933
Verruco69|Alpha38_rep1	Verruco69|Alpha38	Verruco69	Alpha38	0.524466	0.0183966	0.519145
Verruco69|Alpha38_rep2	Verruco69|Alpha38	Verruco69	Alpha38	0.516087	0.0179988	0.433998
Verruco69|Alpha38_rep3	Verruco69|Alpha38	Verruco69	Alpha38	0.528655	0.0177747	0.328841
Verruco69|Alpha59_rep1	Verruco69|Alpha59	Verruco69	Alpha59	0.612442	0.0214364	0.303307
Verruco69|Alpha59_rep2	Verruco69|Alpha59	Verruco69	Alpha59	0.566359	0.0203449	0.419107
Verruco69|Alpha59_rep3	Verruco69|Alpha59	Verruco69	Alpha59	0.553791	0.0197418	0.711929
Verruco69|Alpha60_rep1	Verruco69|Alpha60	Verruco69	Alpha60	0.486762	0.0179342	0.280478
Verruco69|Alpha60_rep2	Verruco69|Alpha60	Verruco69	Alpha60	0.478383	0.0172528	0.350388
Verruco69|Alpha60_rep3	Verruco69|Alpha60	Verruco69	Alpha60	0.449057	0.0156328	0.574946
Verruco69|Alpha62_rep1	Verruco69|Alpha62	Verruco69	Alpha62	0.566359	0.0213448	0.418427
Verruco69|Alpha62_rep2	Verruco69|Alpha62	Verruco69	Alpha62	0.549602	0.0203449	0.487714
Verruco69|Alpha62_rep3	Verruco69|Alpha62	Verruco69	Alpha62	0.537034	0.0204281	0.334965
Verruco69|Alpha92_rep1	Verruco69|Alpha92	Verruco69	Alpha92	0.578928	0.0206392	0.481708
Verruco69|Alpha92_rep2	Verruco69|Alpha92	Verruco69	Alpha92	0.528655	0.0205542	0.523782
Verruco69|Alpha92_rep3	Verruco69|Alpha92	Verruco69	Alpha92	0.541223	0.0197418	0.48719
Verruco69|Alpha95_rep1	Verruco69|Alpha95	Verruco69	Alpha95	0.578928	0.0222977	0.603367
Verruco69|Alpha95_rep2	Verruco69|Alpha95	Verruco69	Alpha95	0.557981	0.022964	0.4034
Verruco69|Alpha95_rep3	Verruco69|Alpha95	Verruco69	Alpha95	0.578928	0.0223476	0.364702
Verruco69|Flavo12_rep1	Verruco69|Flavo12	Verruco69	Flavo12	0.30243	0.0184005	0.461894
Verruco69|Flavo12_rep2	Verruco69|Flavo12	Verruco69	Flavo12	0.29824	0.0176527	0.178344
Verruco69|Flavo12_rep3	Verruco69|Flavo12	Verruco69	Flavo12	0.277294	0.0180026	0.757169
Verruco69|Flavo40_rep1	Verruco69|Flavo40	Verruco69	Flavo40	0.373649	0.0203492	0.429313
Verruco69|Flavo40_rep2	Verruco69|Flavo40	Verruco69	Flavo40	0.36527	0.0169634	0.437731
Verruco69|Flavo40_rep3	Verruco69|Flavo40	Verruco69	Flavo40	0.352702	0.017938	0.590639
Verruco69|Flavo48_rep1	Verruco69|Flavo48	Verruco69	Flavo48	0.49933	0.0198991	0.175948
Verruco69|Flavo48_rep2	Verruco69|Flavo48	Verruco69	Flavo48	0.503519	0.019587	0.401724
Verruco69|Flavo48_rep3	Verruco69|Flavo48	Verruco69	Flavo48	0.49514	0.019587	0.512394
Verruco69|Flavo56_rep1	Verruco69|Flavo56	Verruco69	Flavo56	0.490951	0.0276714	1.06343
Verruco69|Flavo56_rep2	Verruco69|Flavo56	Verruco69	Flavo56	0.49514	0.026497	0.931539
Verruco69|Flavo56_rep3	Verruco69|Flavo56	Verruco69	Flavo56	0.486762	0.0275189	0.97877
Verruco69|Flavo72_rep1	Verruco69|Flavo72	Verruco69	Flavo72	0.537034	0.0211192	0.56909
Verruco69|Flavo72_rep2	Verruco69|Flavo72	Verruco69	Flavo72	0.528655	0.0211639	0.526129
Verruco69|Flavo72_rep3	Verruco69|Flavo72	Verruco69	Flavo72	0.532845	0.0192473	0.579178
Verruco69|Flavo94_rep1	Verruco69|Flavo94	Verruco69	Flavo94	0.537034	0.022964	0.434112
Verruco69|Flavo94_rep2	Verruco69|Flavo94	Verruco69	Flavo94	0.541223	0.0235044	0.509788
Verruco69|Flavo94_rep3	Verruco69|Flavo94	Verruco69	Flavo94	0.541223	0.0214825	0.569629
Verruco69|Gamma13_rep1	Verruco69|Gamma13	Verruco69	Gamma13	0.394596	0.0168739	0.20999
Verruco69|Gamma13_rep2	Verruco69|Gamma13	Verruco69	Gamma13	0.407164	0.0171934	0.202655
Verruco69|Gamma13_rep3	Verruco69|Gamma13	Verruco69	Gamma13	0.373649	0.0166212	0.170493
Verruco69|Gamma21_rep1	Verruco69|Gamma21	Verruco69	Gamma21	0.612442	0.0182955	0.408424
Verruco69|Gamma21_rep2	Verruco69|Gamma21	Verruco69	Gamma21	0.453247	0.0182955	0.281243
Verruco69|Gamma21_rep3	Verruco69|Gamma21	Verruco69	Gamma21	0.453247	0.0180639	0.673219
Verruco69|Gamma26_rep1	Verruco69|Gamma26	Verruco69	Gamma26	0.49933	0.0192473	0.666055
Verruco69|Gamma26_rep2	Verruco69|Gamma26	Verruco69	Gamma26	0.474194	0.0190274	0.109971
Verruco69|Gamma26_rep3	Verruco69|Gamma26	Verruco69	Gamma26	0.449057	0.0185676	0.361406
Verruco69|Gamma71_rep1	Verruco69|Gamma71	Verruco69	Gamma71	0.470004	0.018777	0.201184
Verruco69|Gamma71_rep2	Verruco69|Gamma71	Verruco69	Gamma71	0.423921	0.0183291	0.162295
Verruco69|Gamma71_rep3	Verruco69|Gamma71	Verruco69	Gamma71	0.461625	0.0184988	0.184591
Verruco69|Gamma76_rep1	Verruco69|Gamma76	Verruco69	Gamma76	0.566359	0.0194346	0.279113
Verruco69|Gamma76_rep2	Verruco69|Gamma76	Verruco69	Gamma76	0.520276	0.0191734	0.418795
Verruco69|Gamma76_rep3	Verruco69|Gamma76	Verruco69	Gamma76	0.528655	0.0184306	0.527805
Verruco69|Gamma80_rep1	Verruco69|Gamma80	Verruco69	Gamma80	0.444072	0.0199787	0.302201
Verruco69|Gamma80_rep2	Verruco69|Gamma80	Verruco69	Gamma80	0.431504	0.0207679	0.158217
Verruco69|Gamma80_rep3	Verruco69|Gamma80	Verruco69	Gamma80	0.45664	0.0208546	0.231936
Verruco69|Gamma81_rep1	Verruco69|Gamma81	Verruco69	Gamma81	0.503519	0.0191001	0.137119
Verruco69|Gamma81_rep2	Verruco69|Gamma81	Verruco69	Gamma81	0.49514	0.0189912	0.199939
Verruco69|Gamma81_rep3	Verruco69|Gamma81	Verruco69	Gamma81	0.49933	0.0185676	0.482327
Verruco69|Gamma82_rep1	Verruco69|Gamma82	Verruco69	Gamma82	0.486762	0.0191001	0.348636
Verruco69|Gamma82_rep2	Verruco69|Gamma82	Verruco69	Gamma82	0.465815	0.018777	0.320884
Verruco69|Gamma82_rep3	Verruco69|Gamma82	Verruco69	Gamma82	0.486762	0.0181625	0.901027
Verruco69|Gamma84_rep1	Verruco69|Gamma84	Verruco69	Gamma84	0.478383	0.0197029	0.327763
Verruco69|Gamma84_rep2	Verruco69|Gamma84	Verruco69	Gamma84	0.449057	0.0193968	0.202799
Verruco69|Gamma84_rep3	Verruco69|Gamma84	Verruco69	Gamma84	0.482572	0.0193218	0.243365
Verruco69|Gamma85_rep1	Verruco69|Gamma85	Verruco69	Gamma85	0.537034	0.0197809	0.456536
Verruco69|Gamma85_rep2	Verruco69|Gamma85	Verruco69	Gamma85	0.49933	0.0192473	0.382144
Verruco69|Gamma85_rep3	Verruco69|Gamma85	Verruco69	Gamma85	0.49514	0.0185331	0.28247
Verruco69|Gamma88_rep1	Verruco69|Gamma88	Verruco69	Gamma88	0.294051	0.0147336	0.811309
Verruco69|Gamma88_rep2	Verruco69|Gamma88	Verruco69	Gamma88	0.30243	0.0143732	0.885395
Verruco69|Gamma88_rep3	Verruco69|Gamma88	Verruco69	Gamma88	0.29824	0.0142502	0.81711
Verruco69|Verruco25_rep1	Verruco69|Verruco25	Verruco69	Verruco25	0.805153	0.0310229	2.50777
Verruco69|Verruco25_rep2	Verruco69|Verruco25	Verruco69	Verruco25	0.805153	0.0319149	1.46321
Verruco69|Verruco25_rep3	Verruco69|Verruco25	Verruco69	Verruco25	0.721366	0.0321201	2.25409
Verruco69|Verruco4_rep1	Verruco69|Verruco4	Verruco69	Verruco4	0.926644	0.020512	2.50669
Verruco69|Verruco4_rep2	Verruco69|Verruco4	Verruco69	Verruco4	0.901508	0.0203036	2.0062
Verruco69|Verruco4_rep3	Verruco69|Verruco4	Verruco69	Verruco4	0.939212	0.0196255	2.47564
Verruco69|Verruco69_rep1	Verruco69|Verruco69	Verruco69	Verruco69	0.490951	0.0209421	0.556686
Verruco69|Verruco69_rep2	Verruco69|Verruco69	Verruco69	Verruco69	0.49933	0.02047	0.596149
Verruco69|Verruco69_rep3	Verruco69|Verruco69	Verruco69	Verruco69	0.453247	0.019587	0.508217
Verruco69|empty_rep1	Verruco69|empty	Verruco69	empty	0.453247	0.0195911	0.323771
Verruco69|empty_rep2	Verruco69|empty	Verruco69	empty	0.457436	0.0194386	0.53762
Verruco69|empty_rep3	Verruco69|empty	Verruco69	empty	0.453247	0.0187106	0.605191

### Sheet: Sheet 2
strains	coculture_degradation_%	control_degradation_%	degradation_foldchange	pval	qval	significant
Verruco25|Alpha02	43.0799	60.038	0.717543	5.26499e-05	0.00050178	yes
Verruco25|Alpha14	46.3848	60.038	0.772591	0.000745412	0.00333137	yes
Verruco25|Alpha16	57.9251	60.038	0.964808	0.0978257	0.183423	no
Verruco25|Alpha38	57.4824	60.038	0.957434	0.0144461	0.0500057	no
Verruco25|Alpha59	57.362	60.038	0.955428	0.0208561	0.0586578	no
Verruco25|Alpha60	58.5978	60.038	0.976013	0.282217	0.403167	no
Verruco25|Alpha62	58.7887	60.038	0.979191	0.104309	0.188756	no
Verruco25|Alpha92	58.1962	60.038	0.969323	0.0524484	0.123594	no
Verruco25|Alpha95	59.447	60.038	0.990156	0.450053	0.587026	no
Verruco25|Flavo12	74.8811	60.038	1.24723	0.000117945	0.000709735	yes
Verruco25|Flavo40	74.4118	60.038	1.23941	3.45792e-05	0.000489746	yes
Verruco25|Flavo48	62.984	60.038	1.04907	0.0161208	0.0500301	no
Verruco25|Flavo56	79.0449	60.038	1.31658	1.37603e-05	0.000318738	yes
Verruco25|Flavo72	60.7938	60.038	1.01259	0.495037	0.618796	no
Verruco25|Flavo94	65.8218	60.038	1.09634	0.000630724	0.00315362	yes
Verruco25|Gamma13	57.5214	60.038	0.958084	0.0535576	0.123594	no
Verruco25|Gamma21	50.9279	60.038	0.848262	0.00077732	0.00333137	yes
Verruco25|Gamma26	54.1038	60.038	0.901159	0.0971498	0.183423	no
Verruco25|Gamma71	59.1377	60.038	0.985004	0.277663	0.403059	no
Verruco25|Gamma76	59.8779	60.038	0.997334	0.830443	0.899332	no
Verruco25|Gamma80	56.4465	60.038	0.94018	0.0300066	0.0794293	no
Verruco25|Gamma81	59.7791	60.038	0.995688	0.780123	0.899332	no
Verruco25|Gamma82	59.6835	60.038	0.994096	0.684506	0.810599	no
Verruco25|Gamma84	57.4072	60.038	0.956182	0.135331	0.234227	no
Verruco25|Gamma85	59.8536	60.038	0.996928	0.8269	0.899332	no
Verruco25|Gamma88	41.3504	60.038	0.688738	0.000236931	0.00125434	yes
Verruco25|Verruco25	60.038	60.038	1	1	1	no
Verruco25|Verruco4	72.7561	60.038	1.21183	3.80913e-05	0.000489746	yes
Verruco25|Verruco69	82.0801	60.038	1.36714	1.41662e-05	0.000318738	yes
Verruco25|empty	58.8405	60.038	0.980054	0.142025	0.237335	no
Verruco4|Alpha02	60.3825	72.7946	0.829491	0.000113757	0.000709735	yes
Verruco4|Alpha14	65.4832	72.7946	0.89956	0.00116097	0.00454293	yes
Verruco4|Alpha16	74.1418	72.7946	1.01851	0.252571	0.372646	no
Verruco4|Alpha38	76.0874	72.7946	1.04523	0.0286806	0.0782198	no
Verruco4|Alpha59	74.47	72.7946	1.02301	0.132327	0.233518	no
Verruco4|Alpha60	77.7855	72.7946	1.06856	0.00362743	0.0136029	no
Verruco4|Alpha62	73.7581	72.7946	1.01323	0.508732	0.627203	no
Verruco4|Alpha92	73.1414	72.7946	1.00476	0.839376	0.899332	no
Verruco4|Alpha95	77.2933	72.7946	1.0618	0.00538759	0.0193953	no
Verruco4|Flavo12	87.498	72.7946	1.20198	6.13287e-05	0.00050178	yes
Verruco4|Flavo40	84.9536	72.7946	1.16703	0.000118289	0.000709735	yes
Verruco4|Flavo48	76.7127	72.7946	1.05382	0.0157893	0.0500301	no
Verruco4|Flavo56	80.7411	72.7946	1.10916	0.000718176	0.00333137	yes
Verruco4|Flavo72	76.0272	72.7946	1.04441	0.017583	0.052749	no
Verruco4|Flavo94	80.0889	72.7946	1.1002	0.00111043	0.00454265	yes
Verruco4|Gamma13	74.061	72.7946	1.0174	0.196453	0.305633	no
Verruco4|Gamma21	56.6143	72.7946	0.777726	0.000181333	0.00102	yes
Verruco4|Gamma26	71.4325	72.7946	0.981288	0.167215	0.273624	no
Verruco4|Gamma71	75.1668	72.7946	1.03259	0.0571506	0.128589	no
Verruco4|Gamma76	75.6747	72.7946	1.03956	0.032477	0.0835123	no
Verruco4|Gamma80	73.2585	72.7946	1.00637	0.603482	0.733964	no
Verruco4|Gamma81	73.3699	72.7946	1.0079	0.785696	0.899332	no
Verruco4|Gamma82	76.7336	72.7946	1.05411	0.0158966	0.0500301	no
Verruco4|Gamma84	74.2217	72.7946	1.0196	0.340334	0.464092	no
Verruco4|Gamma85	75.1846	72.7946	1.03283	0.104865	0.188756	no
Verruco4|Gamma88	52.172	72.7946	0.716701	0.000114002	0.000709735	yes
Verruco4|Verruco25	73.7737	72.7946	1.01345	0.472293	0.607234	no
Verruco4|Verruco4	72.7946	72.7946	1	1	1	no
Verruco4|Verruco69	93.4983	72.7946	1.28441	1.39367e-05	0.000318738	yes
Verruco4|empty	69.962	72.7946	0.961088	0.08161	0.16322	no
Verruco69|Alpha02	49.8679	52.6822	0.946579	0.182639	0.293528	no
Verruco69|Alpha14	54.0533	52.6822	1.02603	0.204121	0.311371	no
Verruco69|Alpha16	51.1411	52.6822	0.970747	0.0781291	0.16111	no
Verruco69|Alpha38	50.6316	52.6822	0.961076	0.0413967	0.100695	no
Verruco69|Alpha59	52.7495	52.6822	1.00128	0.929266	0.972487	no
Verruco69|Alpha60	49.7712	52.6822	0.944745	0.292496	0.411322	no
Verruco69|Alpha62	49.8414	52.6822	0.946076	0.355548	0.477601	no
Verruco69|Alpha92	53.9356	52.6822	1.02379	0.078765	0.16111	no
Verruco69|Alpha95	56.3051	52.6822	1.06877	0.020494	0.0586578	no
Verruco69|Flavo12	50.3574	52.6822	0.955872	0.060861	0.133597	no
Verruco69|Flavo40	52.3489	52.6822	0.993674	0.830697	0.899332	no
Verruco69|Flavo48	49.2508	52.6822	0.934867	0.220538	0.330807	no
Verruco69|Flavo56	65.0416	52.6822	1.2346	5.78394e-05	0.00050178	yes
Verruco69|Flavo72	55.0092	52.6822	1.04417	0.0334526	0.0836315	no
Verruco69|Flavo94	54.4192	52.6822	1.03297	0.0941741	0.183423	no
Verruco69|Gamma13	53.3418	52.6822	1.01252	0.647332	0.776798	no
Verruco69|Gamma21	52.2058	52.6822	0.990958	0.912744	0.966435	no
Verruco69|Gamma26	45.5139	52.6822	0.863933	0.0721192	0.154541	no
Verruco69|Gamma71	46.9684	52.6822	0.891543	0.196963	0.305633	no
Verruco69|Gamma76	53.4874	52.6822	1.01529	0.323125	0.447404	no
Verruco69|Gamma80	44.0377	52.6822	0.835912	0.142401	0.237335	no
Verruco69|Gamma81	52.9987	52.6822	1.00601	0.812652	0.899332	no
Verruco69|Gamma82	50.1128	52.6822	0.951228	0.494503	0.618796	no
Verruco69|Gamma84	49.3003	52.6822	0.935806	0.370898	0.490894	no
Verruco69|Gamma85	52.5212	52.6822	0.996945	0.78949	0.899332	no
Verruco69|Gamma88	63.7185	52.6822	1.20949	5.56597e-05	0.00050178	yes
Verruco69|Verruco25	83.3847	52.6822	1.58279	2.87484e-05	0.000489746	yes
Verruco69|Verruco4	94.3539	52.6822	1.791	2.79562e-07	2.51606e-05	yes
Verruco69|Verruco69	52.6822	52.6822	1	1	1	no
Verruco69|empty	52.7258	52.6822	1.00083	0.949753	0.982503	no

### Sheet: Sheet 3
strains	pval	qval	log2fc	significant	parameter
Verruco25|Gamma71	0.489982	0.587978	0.0277397	no	OD600
Verruco25|Flavo40	0.0167779	0.0335558	-0.103666	no	OD600
Verruco25|Gamma84	0.179488	0.248521	0.0510992	no	OD600
Verruco25|Alpha16	0.0205769	0.0402591	0.10045	no	OD600
Verruco25|Verruco69	1.27181e-05	0.000491974	0.672203	yes	OD600
Verruco25|Flavo48	0.000412812	0.00232207	0.259315	yes	OD600
Verruco25|Alpha62	0.0100309	0.0231482	0.173224	no	OD600
Verruco25|Alpha14	0.0019104	0.00747548	-1.17221	yes	OD600
Verruco25|Gamma81	0.91885	0.96304	0.00399561	no	OD600
Verruco25|empty	0.920238	0.96304	-0.00400671	no	OD600
Verruco25|Verruco4	0.0335712	0.0584473	0.0929669	no	OD600
Verruco25|Flavo12	7.65843e-05	0.000851404	0.450049	yes	OD600
Verruco25|Alpha92	0.00146164	0.00626419	0.201336	yes	OD600
Verruco25|Gamma85	0.0232457	0.0426962	0.104178	no	OD600
Verruco25|Alpha95	0.0133618	0.0280787	0.204812	no	OD600
Verruco25|Gamma80	0.0707304	0.107894	-0.0805076	no	OD600
Verruco25|Verruco25	1	1	0	no	OD600
Verruco25|Alpha38	0.435331	0.529457	0.0472321	no	OD600
Verruco25|Alpha59	0.00090208	0.00427301	0.21519	yes	OD600
Verruco25|Gamma21	0.574819	0.663253	-0.016094	no	OD600
Verruco25|Gamma76	0.0030707	0.0100465	0.279234	no	OD600
Verruco25|Gamma88	4.4346e-05	0.00066519	-0.860632	yes	OD600
Verruco25|Gamma26	0.048322	0.0790723	0.0892105	no	OD600
Verruco25|Flavo72	0.00641246	0.0173545	0.183831	no	OD600
Verruco25|Flavo56	5.96604e-05	0.000767062	0.426426	yes	OD600
Verruco25|Gamma82	0.010007	0.0231482	0.107895	no	OD600
Verruco25|Alpha60	0.77558	0.851246	0.00798019	no	OD600
Verruco25|Alpha02	0.00224042	0.00840157	-0.648646	yes	OD600
Verruco25|Gamma13	0.00135224	0.00608507	-0.257786	yes	OD600
Verruco25|Flavo94	0.00333654	0.0103253	0.155372	no	OD600
Verruco69|Gamma71	0.217262	0.287552	-0.0907192	no	OD600
Verruco69|Flavo40	0.00160428	0.00656298	-0.403126	yes	OD600
Verruco69|Gamma84	0.561438	0.656226	-0.0338905	no	OD600
Verruco69|Alpha16	0.156868	0.220596	0.112714	no	OD600
Verruco69|Verruco69	1	1	0	no	OD600
Verruco69|Flavo48	0.275302	0.348974	0.0534286	no	OD600
Verruco69|Alpha62	0.0134154	0.0280787	0.195484	no	OD600
Verruco69|Alpha14	0.101103	0.149169	0.147151	no	OD600
Verruco69|Gamma81	0.275302	0.348974	0.0534286	no	OD600
Verruco69|empty	0.135911	0.194159	-0.0818293	no	OD600
Verruco69|Verruco4	1.63991e-05	0.000491974	0.938914	yes	OD600
Verruco69|Flavo12	0.000309053	0.00198677	-0.717365	yes	OD600
Verruco69|Alpha92	0.0298332	0.0536998	0.191823	no	OD600
Verruco69|Gamma85	0.206113	0.281064	0.0853506	no	OD600
Verruco69|Alpha95	0.0045491	0.0132071	0.249313	no	OD600
Verruco69|Gamma80	0.0802219	0.120333	-0.11577	no	OD600
Verruco69|Verruco25	0.00069858	0.00369836	0.691766	yes	OD600
Verruco69|Alpha38	0.0459115	0.0768119	0.120438	no	OD600
Verruco69|Alpha59	0.013363	0.0280787	0.263334	no	OD600
Verruco69|Gamma21	0.670964	0.754834	0.0734625	no	OD600
Verruco69|Gamma76	0.0460872	0.0768119	0.162196	no	OD600
Verruco69|Gamma88	0.000219787	0.0016484	-0.690088	yes	OD600
Verruco69|Gamma26	0.74802	0.831133	-0.0210881	no	OD600
Verruco69|Flavo72	0.022885	0.0426962	0.147151	no	OD600
Verruco69|Flavo56	0.533881	0.632227	0.0290149	no	OD600
Verruco69|Gamma82	0.933816	0.966017	-0.00419303	no	OD600
Verruco69|Alpha60	0.619824	0.706129	-0.0296104	no	OD600
Verruco69|Alpha02	0.0661816	0.102696	0.143365	no	OD600
Verruco69|Gamma13	0.00655615	0.0173545	-0.296436	no	OD600
Verruco69|Flavo94	0.0146311	0.0299272	0.165933	no	OD600
Verruco4|Gamma71	0.112421	0.163192	-0.0525814	no	OD600
Verruco4|Flavo40	0.0027167	0.00978011	0.149081	yes	OD600
Verruco4|Gamma84	0.389379	0.480056	-0.0414678	no	OD600
Verruco4|Alpha16	0.861129	0.922638	0.00429649	no	OD600
Verruco4|Verruco69	0.00771706	0.0198439	0.107749	no	OD600
Verruco4|Flavo48	0.00344178	0.0103253	0.127579	no	OD600
Verruco4|Alpha62	9.46004e-05	0.000851404	-0.340567	yes	OD600
Verruco4|Alpha14	0.000293367	0.00198677	-0.276622	yes	OD600
Verruco4|Gamma81	0.268953	0.348974	0.0528078	no	OD600
Verruco4|empty	0.849752	0.921418	-0.00430932	no	OD600
Verruco4|Verruco4	1	1	0	no	OD600
Verruco4|Flavo12	0.386756	0.480056	0.0192342	no	OD600
Verruco4|Alpha92	0.000790789	0.00395395	0.19303	yes	OD600
Verruco4|Gamma85	0.00859745	0.0214936	0.168354	no	OD600
Verruco4|Alpha95	0.00312559	0.0100465	0.129547	no	OD600
Verruco4|Gamma80	0.215106	0.287552	-0.0583273	no	OD600
Verruco4|Verruco25	4.25687e-05	0.00066519	-0.652605	yes	OD600
Verruco4|Alpha38	0.00968531	0.0231482	0.0957197	no	OD600
Verruco4|Alpha59	0.0211793	0.0405562	0.0977316	no	OD600
Verruco4|Gamma21	4.34989e-05	0.00066519	-0.596226	yes	OD600
Verruco4|Gamma76	0.000375307	0.00225184	0.349811	yes	OD600
Verruco4|Gamma88	3.81984e-06	0.000343785	-1.12917	yes	OD600
Verruco4|Gamma26	0.0563457	0.0905556	-0.0887314	no	OD600
Verruco4|Flavo72	0.0582668	0.0920002	0.111737	no	OD600
Verruco4|Flavo56	0.0116912	0.0263052	0.0916874	no	OD600
Verruco4|Gamma82	0.00284536	0.00984933	0.187372	yes	OD600
Verruco4|Alpha60	9.23805e-05	0.000851404	0.303493	yes	OD600
Verruco4|Alpha02	0.000122031	0.000998432	-0.37922	yes	OD600
Verruco4|Gamma13	0.00611888	0.0172094	-0.12816	no	OD600
Verruco4|Flavo94	0.0337696	0.0584473	-0.0818839	no	OD600

### Sheet: Sheet 4
strains	pval	qval	log2fc	significant	parameter
Verruco69|Gamma71	0.000182615	0.00326685	-1.59966	yes	DNA
Verruco69|Flavo40	0.309347	0.441924	-0.18842	no	DNA
Verruco69|Gamma84	0.0027152	0.010182	-1.10183	no	DNA
Verruco69|Alpha16	0.0044107	0.0147023	-1.40226	no	DNA
Verruco69|Verruco69	1	1	0	no	DNA
Verruco69|Flavo48	0.136075	0.226792	-0.60768	no	DNA
Verruco69|Alpha62	0.0515277	0.11891	-0.42047	no	DNA
Verruco69|Alpha14	0.00120419	0.00612879	-1.15413	yes	DNA
Verruco69|Gamma81	0.061974	0.132801	-1.01948	no	DNA
Verruco69|empty	0.50471	0.605652	-0.179639	no	DNA
Verruco69|Verruco4	0.000411614	0.00411614	2.07289	yes	DNA
Verruco69|Flavo12	0.630565	0.700627	-0.249344	no	DNA
Verruco69|Alpha92	0.121729	0.226792	-0.154192	no	DNA
Verruco69|Gamma85	0.033319	0.0832975	-0.567117	no	DNA
Verruco69|Alpha95	0.284644	0.426965	-0.276375	no	DNA
Verruco69|Gamma80	0.0026904	0.010182	-1.26251	no	DNA
Verruco69|Verruco25	0.00851804	0.0255541	1.90599	no	DNA
Verruco69|Alpha38	0.105527	0.211055	-0.373719	no	DNA
Verruco69|Alpha59	0.575814	0.664401	-0.211707	no	DNA
Verruco69|Gamma21	0.447837	0.559796	-0.285432	no	DNA
Verruco69|Gamma76	0.13008	0.226792	-0.438475	no	DNA
Verruco69|Gamma88	0.00122576	0.00612879	0.597781	yes	DNA
Verruco69|Gamma26	0.343971	0.459201	-0.546315	no	DNA
Verruco69|Flavo72	0.889959	0.920648	0.0115455	no	DNA
Verruco69|Flavo56	0.000693724	0.00520293	0.84018	yes	DNA
Verruco69|Gamma82	0.881924	0.920648	-0.080829	no	DNA
Verruco69|Alpha60	0.17586	0.277674	-0.462092	no	DNA
Verruco69|Alpha02	0.0106672	0.0290923	-1.00475	no	DNA
Verruco69|Gamma13	0.00021779	0.00326685	-1.51019	yes	DNA
Verruco69|Flavo94	0.352054	0.459201	-0.134181	no	DNA

### Sheet: Sheet 5
strains	strain1	strain2	PredictedDegradation_%	ObservedDegradation_%	pval	qval	Sigma_[%]	significant
Verruco25|Flavo48	Verruco25	Flavo48	62.9736	62.984	0.990206	0.992595	0.0104116	no
Verruco25|Gamma71	Verruco25	Gamma71	61.7	59.1377	0.0151503	0.0425185	-2.56235	no
Verruco25|Flavo94	Verruco25	Flavo94	59.5519	65.8218	0.000771079	0.00335419	6.26991	yes
Verruco25|Flavo72	Verruco25	Flavo72	61.7325	60.7938	0.379416	0.496758	-0.938673	no
Verruco25|Alpha02	Verruco25	Alpha02	61.7028	43.0799	3.15214e-05	0.000502721	-18.623	yes
Verruco25|Gamma26	Verruco25	Gamma26	61.381	54.1038	0.0560916	0.121999	-7.27724	no
Verruco25|Flavo56	Verruco25	Flavo56	61.4335	79.0449	1.02772e-05	0.000381073	17.6114	yes
Verruco25|Verruco4	Verruco25	Verruco4	74.5272	72.7561	0.08644	0.161695	-1.77103	no
Verruco25|Alpha92	Verruco25	Alpha92	61.6887	58.1962	0.00266339	0.0100746	-3.49248	no
Verruco25|Alpha59	Verruco25	Alpha59	62.2143	57.362	0.00349527	0.0121055	-4.85234	no
Verruco25|Verruco25	Verruco25	Verruco25	59.433	60.038	0.507057	0.596134	0.605001	no
Verruco25|Gamma85	Verruco25	Gamma85	61.314	59.8536	0.115492	0.193228	-1.46047	no
Verruco25|Flavo40	Verruco25	Flavo40	62.9773	74.4118	5.7784e-05	0.000502721	11.4345	yes
Verruco25|Gamma82	Verruco25	Gamma82	61.5233	59.6835	0.075494	0.149272	-1.8398	no
Verruco25|Alpha38	Verruco25	Alpha38	61.8763	57.4824	0.00114233	0.00473251	-4.39385	no
Verruco25|Alpha60	Verruco25	Alpha60	61.0927	58.5978	0.0861826	0.161695	-2.4949	no
Verruco25|Gamma80	Verruco25	Gamma80	61.8893	56.4465	0.00699871	0.0225514	-5.44275	no
Verruco25|Alpha16	Verruco25	Alpha16	61.629	57.9251	0.0112541	0.0337624	-3.70389	no
Verruco25|Alpha95	Verruco25	Alpha95	62.037	59.447	0.00348053	0.0121055	-2.58998	no
Verruco25|Gamma84	Verruco25	Gamma84	61.1275	57.4072	0.0613838	0.130254	-3.72025	no
Verruco25|Alpha14	Verruco25	Alpha14	62.5318	46.3848	0.000294859	0.00175189	-16.147	yes
Verruco25|Alpha62	Verruco25	Alpha62	61.1641	58.7887	0.137521	0.223363	-2.37543	no
Verruco25|Gamma76	Verruco25	Gamma76	61.8446	59.8779	0.106313	0.184984	-1.96668	no
Verruco25|Gamma21	Verruco25	Gamma21	61.4074	50.9279	0.000550739	0.0026619	-10.4795	yes
Verruco25|Gamma88	Verruco25	Gamma88	59.2465	41.3504	0.000322187	0.00175189	-17.896	yes
Verruco25|Verruco69	Verruco25	Verruco69	74.5034	82.0801	0.000739954	0.00335419	7.57667	yes
Verruco25|Gamma81	Verruco25	Gamma81	61.8552	59.7791	0.0432706	0.099067	-2.07606	no
Verruco25|Flavo12	Verruco25	Flavo12	63.1008	74.8811	0.000345858	0.00176998	11.7802	yes
Verruco25|Gamma13	Verruco25	Gamma13	61.6375	57.5214	0.0330708	0.0799211	-4.1161	no
Verruco69|Flavo48	Verruco69	Flavo48	52.1655	49.2508	0.285446	0.402996	-2.9147	no
Verruco69|Gamma71	Verruco69	Gamma71	52.1655	46.9684	0.232369	0.348553	-5.19709	no
Verruco69|Flavo94	Verruco69	Flavo94	52.1655	54.4192	0.0472398	0.105381	2.25368	no
Verruco69|Flavo72	Verruco69	Flavo72	52.1655	55.0092	0.0177814	0.0468782	2.84363	no
Verruco69|Alpha02	Verruco69	Alpha02	52.1655	49.8679	0.259046	0.381983	-2.29765	no
Verruco69|Gamma26	Verruco69	Gamma26	52.1655	45.5139	0.0873525	0.161695	-6.65162	no
Verruco69|Flavo56	Verruco69	Flavo56	52.1655	65.0416	4.94742e-05	0.000502721	12.8761	yes
Verruco69|Verruco4	Verruco69	Verruco4	86.8857	94.3539	9.69024e-05	0.000702543	7.46821	yes
Verruco69|Alpha92	Verruco69	Alpha92	52.1655	53.9356	0.0297594	0.076149	1.77004	no
Verruco69|Alpha59	Verruco69	Alpha59	52.1655	52.7495	0.458752	0.554326	0.583928	no
Verruco69|Verruco25	Verruco69	Verruco25	74.5034	83.3847	0.00361774	0.0121055	8.88136	no
Verruco69|Gamma85	Verruco69	Gamma85	52.1655	52.5212	0.56328	0.61643	0.355705	no
Verruco69|Flavo40	Verruco69	Flavo40	52.1655	52.3489	0.906152	0.938515	0.183411	no
Verruco69|Gamma82	Verruco69	Gamma82	52.1655	50.1128	0.580945	0.623978	-2.05275	no
Verruco69|Alpha38	Verruco69	Alpha38	52.1655	50.6316	0.0912461	0.165384	-1.53393	no
Verruco69|Alpha60	Verruco69	Alpha60	52.1655	49.7712	0.375592	0.496758	-2.39431	no
Verruco69|Gamma80	Verruco69	Gamma80	52.1655	44.0377	0.161706	0.25579	-8.12783	no
Verruco69|Alpha16	Verruco69	Alpha16	52.1655	51.1411	0.193197	0.300145	-1.02446	no
Verruco69|Alpha95	Verruco69	Alpha95	52.1655	56.3051	0.0132	0.0382799	4.13961	no
Verruco69|Gamma84	Verruco69	Gamma84	52.1655	49.3003	0.441667	0.541197	-2.86522	no
Verruco69|Alpha14	Verruco69	Alpha14	52.1655	54.0533	0.105389	0.184984	1.88782	no
Verruco69|Alpha62	Verruco69	Alpha62	52.1655	49.8414	0.441332	0.541197	-2.32417	no
Verruco69|Gamma76	Verruco69	Gamma76	52.1655	53.4874	0.138639	0.223363	1.32192	no
Verruco69|Gamma21	Verruco69	Gamma21	52.1655	52.2058	0.992595	0.992595	0.0403148	no
Verruco69|Gamma88	Verruco69	Gamma88	52.1655	63.7185	4.67893e-05	0.000502721	11.553	yes
Verruco69|Verruco69	Verruco69	Verruco69	52.1655	52.6822	0.484173	0.577029	0.51666	no
Verruco69|Gamma81	Verruco69	Gamma81	52.1655	52.9987	0.541867	0.61643	0.833184	no
Verruco69|Flavo12	Verruco69	Flavo12	52.1655	50.3574	0.114741	0.193228	-1.80811	no
Verruco69|Gamma13	Verruco69	Gamma13	52.1655	53.3418	0.428444	0.540212	1.17628	no
Verruco4|Flavo48	Verruco4	Flavo48	74.612	76.7127	0.0312873	0.0777713	2.1007	no
Verruco4|Gamma71	Verruco4	Gamma71	75.2007	75.1668	0.966552	0.989294	-0.0339432	no
Verruco4|Flavo94	Verruco4	Flavo94	74.653	80.0889	0.00225621	0.00892229	5.43591	yes
Verruco4|Flavo72	Verruco4	Flavo72	75.1386	76.0272	0.287192	0.402996	0.888537	no
Verruco4|Alpha02	Verruco4	Alpha02	75.2329	60.3825	1.21186e-05	0.000381073	-14.8504	yes
Verruco4|Gamma26	Verruco4	Gamma26	74.8315	71.4325	0.00885503	0.0275138	-3.39902	no
Verruco4|Flavo56	Verruco4	Flavo56	73.8545	80.7411	0.000321202	0.00175189	6.88658	yes
Verruco4|Verruco4	Verruco4	Verruco4	73.4035	72.7946	0.614121	0.651567	-0.608843	no
Verruco4|Alpha92	Verruco4	Alpha92	75.0861	73.1414	0.277218	0.401966	-1.94476	no
Verruco4|Alpha59	Verruco4	Alpha59	75.2705	74.47	0.339972	0.463662	-0.800578	no
Verruco4|Verruco25	Verruco4	Verruco25	74.5272	73.7737	0.562976	0.61643	-0.753472	no
Verruco4|Gamma85	Verruco4	Gamma85	74.817	75.1846	0.734584	0.769986	0.367621	no
Verruco4|Flavo40	Verruco4	Flavo40	75.3801	84.9536	5.19954e-05	0.000502721	9.5735	yes
Verruco4|Gamma82	Verruco4	Gamma82	74.8382	76.7336	0.0718061	0.145282	1.89538	no
Verruco4|Alpha38	Verruco4	Alpha38	75.5383	76.0874	0.566833	0.61643	0.549042	no
Verruco4|Alpha60	Verruco4	Alpha60	75.033	77.7855	0.0163229	0.0443779	2.75248	no
Verruco4|Gamma80	Verruco4	Gamma80	75.39	73.2585	0.0383711	0.0902238	-2.13145	no
Verruco4|Alpha16	Verruco4	Alpha16	75.1095	74.1418	0.382561	0.496758	-0.967716	no
Verruco4|Alpha95	Verruco4	Alpha95	75.249	77.2933	0.0654772	0.135631	2.04431	no
Verruco4|Gamma84	Verruco4	Gamma84	75.0911	74.2217	0.55079	0.61643	-0.869335	no
Verruco4|Alpha14	Verruco4	Alpha14	75.5606	65.4832	0.000120767	0.00080821	-10.0774	yes
Verruco4|Alpha62	Verruco4	Alpha62	75.1287	73.7581	0.341085	0.463662	-1.37063	no
Verruco4|Gamma76	Verruco4	Gamma76	75.0765	75.6747	0.519787	0.602953	0.598177	no
Verruco4|Gamma21	Verruco4	Gamma21	75.0132	56.6143	5.65051e-05	0.000502721	-18.3989	yes
Verruco4|Gamma88	Verruco4	Gamma88	73.8885	52.172	8.45294e-05	0.000668551	-21.7165	yes
Verruco4|Verruco69	Verruco4	Verruco69	86.8857	93.4983	2.76434e-05	0.000502721	6.6126	yes
Verruco4|Gamma81	Verruco4	Gamma81	75.1856	73.3699	0.404171	0.517101	-1.81566	no
Verruco4|Flavo12	Verruco4	Flavo12	75.5219	87.498	1.31405e-05	0.000381073	11.9762	yes
Verruco4|Gamma13	Verruco4	Gamma13	75.0693	74.061	0.213889	0.326462	-1.00828	no
