## Supplementary Table 1 - 6 for "A division of labor controls the degradation of fucoidans in the ocean": SupplementaryTable6_modeling.xlsx

### Sheet: Sheet 1
fucoidan	strains	type	training	ObservedTotalDegradation_%	PredictedTotalDegradation_%
Fucus vesiculosus (Sigma F8190)	V4	training	TRUE	73.9587	71.3063
Fucus vesiculosus (Sigma F8190)	V4	training	TRUE	73.0838	71.3063
Fucus vesiculosus (Sigma F8190)	V4	training	TRUE	74.268	71.3063
Fucus vesiculosus (Sigma F8190)	F12	training	TRUE	3.31074	2.92928
Fucus vesiculosus (Sigma F8190)	F12	training	TRUE	1.69975	2.92928
Fucus vesiculosus (Sigma F8190)	F12	training	TRUE	6.17519	2.92928
Fucus vesiculosus (Sigma F8190)	V4|F12	training	TRUE	77.4495	76.6702
Fucus vesiculosus (Sigma F8190)	V4|F12	training	TRUE	77.444	76.6702
Fucus vesiculosus (Sigma F8190)	V4|F12	training	TRUE	79.7506	76.6702
Fucus vesiculosus (Sigma F8190)	F12|V25	training	TRUE	74.8822	71.3656
Fucus vesiculosus (Sigma F8190)	F12|V25	training	TRUE	74.8784	71.3656
Fucus vesiculosus (Sigma F8190)	F12|V25	training	TRUE	77.8878	71.3656
Fucus vesiculosus (Sigma F8190)	V4|F12|V25	training	TRUE	85.0543	88.8532
Fucus vesiculosus (Sigma F8190)	V4|F12|V25	training	TRUE	83.6945	88.8532
Fucus vesiculosus (Sigma F8190)	V4|F12|V25	training	TRUE	86.0528	88.8532
Fucus vesiculosus (Sigma F8190)	F12|V25|F40	training	TRUE	76.7946	75.4881
Fucus vesiculosus (Sigma F8190)	F12|V25|F40	training	TRUE	76.656	75.4881
Fucus vesiculosus (Sigma F8190)	F12|V25|F40	training	TRUE	77.5796	75.4881
Fucus vesiculosus (Sigma F8190)	V4|F12|V25|F40	training	FALSE	85.8797	91.8028
Fucus vesiculosus (Sigma F8190)	V4|F12|V25|F40	training	FALSE	86.2403	91.8028
Fucus vesiculosus (Sigma F8190)	V4|F12|V25|F40	training	FALSE	87.1475	91.8028
Fucus vesiculosus (Sigma F8190)	F12|V25|F40|F56	training	FALSE	80.6019	82.8111
Fucus vesiculosus (Sigma F8190)	F12|V25|F40|F56	training	FALSE	80.8162	82.8111
Fucus vesiculosus (Sigma F8190)	F12|V25|F40|F56	training	FALSE	83.4578	82.8111
Fucus vesiculosus (Sigma F8190)	V4|F12|V25|F40|F56	training	FALSE	87.0778	93.6095
Fucus vesiculosus (Sigma F8190)	V4|F12|V25|F40|F56	training	FALSE	88.6871	93.6095
Fucus vesiculosus (Sigma F8190)	V4|F12|V25|F40|F56	training	FALSE	88.9146	93.6095
Fucus vesiculosus (Sigma F8190)	F12|V25|F40|F56|V69	training	FALSE	86.2751	91.4972
Fucus vesiculosus (Sigma F8190)	F12|V25|F40|F56|V69	training	FALSE	87.5449	91.4972
Fucus vesiculosus (Sigma F8190)	F12|V25|F40|F56|V69	training	FALSE	87.8709	91.4972
Fucus vesiculosus (Sigma F8190)	V4|F12|V25|F40|F56|V69	training	FALSE	92.9645	96.983
Fucus vesiculosus (Sigma F8190)	V4|F12|V25|F40|F56|V69	training	FALSE	93.8829	96.983
Fucus vesiculosus (Sigma F8190)	V4|F12|V25|F40|F56|V69	training	FALSE	94.0074	96.983
Fucus vesiculosus (Sigma F8190)	F12|V25|F40|F56|V69|F94	training	FALSE	93.0125	93.1192
Fucus vesiculosus (Sigma F8190)	F12|V25|F40|F56|V69|F94	training	FALSE	93.7282	93.1192
Fucus vesiculosus (Sigma F8190)	F12|V25|F40|F56|V69|F94	training	FALSE	94.2732	93.1192
Fucus vesiculosus (Sigma F8190)	V4|F12|V25|F40|F56|V69|F94	training	FALSE	96.0938	97.4076
Fucus vesiculosus (Sigma F8190)	V4|F12|V25|F40|F56|V69|F94	training	FALSE	96.2628	97.4076
Fucus vesiculosus (Sigma F8190)	V4|F12|V25|F40|F56|V69|F94	training	FALSE	96.7605	97.4076
Fucus vesiculosus (Sigma F8190)	F12|V25|F40|F56|F94	training	FALSE	85.5503	87.2302
Fucus vesiculosus (Sigma F8190)	F12|V25|F40|F56|F94	training	FALSE	86.7729	87.2302
Fucus vesiculosus (Sigma F8190)	F12|V25|F40|F56|F94	training	FALSE	87.7477	87.2302
Fucus vesiculosus (Sigma F8190)	V4|F12|V25|F40|F56|F94	training	FALSE	92.2411	95.1292
Fucus vesiculosus (Sigma F8190)	V4|F12|V25|F40|F56|F94	training	FALSE	92.5309	95.1292
Fucus vesiculosus (Sigma F8190)	V4|F12|V25|F40|F56|F94	training	FALSE	92.9536	95.1292
Fucus vesiculosus (Sigma F8190)	F12|V25|F40|V69	training	FALSE	82.6442	88.7034
Fucus vesiculosus (Sigma F8190)	F12|V25|F40|V69	training	FALSE	83.7987	88.7034
Fucus vesiculosus (Sigma F8190)	F12|V25|F40|V69	training	FALSE	84.6973	88.7034
Fucus vesiculosus (Sigma F8190)	V4|F12|V25|F40|V69	training	FALSE	91.533	96.4363
Fucus vesiculosus (Sigma F8190)	V4|F12|V25|F40|V69	training	FALSE	91.5107	96.4363
Fucus vesiculosus (Sigma F8190)	V4|F12|V25|F40|V69	training	FALSE	92.1581	96.4363
Fucus vesiculosus (Sigma F8190)	F12|V25|F40|V69|F94	training	FALSE	91.4463	91.0808
Fucus vesiculosus (Sigma F8190)	F12|V25|F40|V69|F94	training	FALSE	92.2312	91.0808
Fucus vesiculosus (Sigma F8190)	F12|V25|F40|V69|F94	training	FALSE	92.2336	91.0808
Fucus vesiculosus (Sigma F8190)	V4|F12|V25|F40|V69|F94	training	FALSE	96.2034	96.9718
Fucus vesiculosus (Sigma F8190)	V4|F12|V25|F40|V69|F94	training	FALSE	96.3447	96.9718
Fucus vesiculosus (Sigma F8190)	V4|F12|V25|F40|V69|F94	training	FALSE	96.5243	96.9718
Fucus vesiculosus (Sigma F8190)	F12|V25|F40|F94	training	FALSE	83.2749	82.409
Fucus vesiculosus (Sigma F8190)	F12|V25|F40|F94	training	FALSE	84.5461	82.409
Fucus vesiculosus (Sigma F8190)	F12|V25|F40|F94	training	FALSE	84.7296	82.409
Fucus vesiculosus (Sigma F8190)	V4|F12|V25|F40|F94	training	FALSE	91.4127	93.9546
Fucus vesiculosus (Sigma F8190)	V4|F12|V25|F40|F94	training	FALSE	91.5414	93.9546
Fucus vesiculosus (Sigma F8190)	V4|F12|V25|F40|F94	training	FALSE	92.7272	93.9546
Fucus vesiculosus (Sigma F8190)	F12|V25|F56	training	TRUE	80.5378	80.0288
Fucus vesiculosus (Sigma F8190)	F12|V25|F56	training	TRUE	81.5439	80.0288
Fucus vesiculosus (Sigma F8190)	F12|V25|F56	training	TRUE	82.4225	80.0288
Fucus vesiculosus (Sigma F8190)	V4|F12|V25|F56	training	FALSE	88.3955	91.6339
Fucus vesiculosus (Sigma F8190)	V4|F12|V25|F56	training	FALSE	87.8034	91.6339
Fucus vesiculosus (Sigma F8190)	V4|F12|V25|F56	training	FALSE	89.2159	91.6339
Fucus vesiculosus (Sigma F8190)	F12|V25|F56|V69	training	FALSE	87.5327	91.1895
Fucus vesiculosus (Sigma F8190)	F12|V25|F56|V69	training	FALSE	87.7533	91.1895
Fucus vesiculosus (Sigma F8190)	F12|V25|F56|V69	training	FALSE	88.766	91.1895
Fucus vesiculosus (Sigma F8190)	V4|F12|V25|F56|V69	training	FALSE	93.4514	96.734
Fucus vesiculosus (Sigma F8190)	V4|F12|V25|F56|V69	training	FALSE	93.4244	96.734
Fucus vesiculosus (Sigma F8190)	V4|F12|V25|F56|V69	training	FALSE	94.0979	96.734
Fucus vesiculosus (Sigma F8190)	F12|V25|F56|V69|F94	training	FALSE	93.7165	92.9063
Fucus vesiculosus (Sigma F8190)	F12|V25|F56|V69|F94	training	FALSE	93.878	92.9063
Fucus vesiculosus (Sigma F8190)	F12|V25|F56|V69|F94	training	FALSE	94.2535	92.9063
Fucus vesiculosus (Sigma F8190)	V4|F12|V25|F56|V69|F94	training	FALSE	96.1575	97.2317
Fucus vesiculosus (Sigma F8190)	V4|F12|V25|F56|V69|F94	training	FALSE	96.4091	97.2317
Fucus vesiculosus (Sigma F8190)	V4|F12|V25|F56|V69|F94	training	FALSE	96.7773	97.2317
Fucus vesiculosus (Sigma F8190)	F12|V25|F56|F94	training	FALSE	86.4567	85.705
Fucus vesiculosus (Sigma F8190)	F12|V25|F56|F94	training	FALSE	86.9661	85.705
Fucus vesiculosus (Sigma F8190)	F12|V25|F56|F94	training	FALSE	87.0881	85.705
Fucus vesiculosus (Sigma F8190)	V4|F12|V25|F56|F94	training	FALSE	92.1279	94.0164
Fucus vesiculosus (Sigma F8190)	V4|F12|V25|F56|F94	training	FALSE	91.8792	94.0164
Fucus vesiculosus (Sigma F8190)	V4|F12|V25|F56|F94	training	FALSE	92.4474	94.0164
Fucus vesiculosus (Sigma F8190)	F12|V25|V69	training	TRUE	81.597	88.3022
Fucus vesiculosus (Sigma F8190)	F12|V25|V69	training	TRUE	83.9994	88.3022
Fucus vesiculosus (Sigma F8190)	F12|V25|V69	training	TRUE	83.7605	88.3022
Fucus vesiculosus (Sigma F8190)	V4|F12|V25|V69	training	FALSE	91.6982	96.1169
Fucus vesiculosus (Sigma F8190)	V4|F12|V25|V69	training	FALSE	91.4992	96.1169
Fucus vesiculosus (Sigma F8190)	V4|F12|V25|V69	training	FALSE	92.5084	96.1169
Fucus vesiculosus (Sigma F8190)	F12|V25|V69|F94	training	FALSE	91.7269	90.8108
Fucus vesiculosus (Sigma F8190)	F12|V25|V69|F94	training	FALSE	91.666	90.8108
Fucus vesiculosus (Sigma F8190)	F12|V25|V69|F94	training	FALSE	92.7215	90.8108
Fucus vesiculosus (Sigma F8190)	V4|F12|V25|V69|F94	training	FALSE	95.8237	96.7517
Fucus vesiculosus (Sigma F8190)	V4|F12|V25|V69|F94	training	FALSE	96.3396	96.7517
Fucus vesiculosus (Sigma F8190)	V4|F12|V25|V69|F94	training	FALSE	96.3184	96.7517
Fucus vesiculosus (Sigma F8190)	F12|V25|F94	training	TRUE	83.946	80.1537
Fucus vesiculosus (Sigma F8190)	F12|V25|F94	training	TRUE	85.1273	80.1537
Fucus vesiculosus (Sigma F8190)	F12|V25|F94	training	TRUE	84.9602	80.1537
Fucus vesiculosus (Sigma F8190)	V4|F12|V25|F94	training	FALSE	90.9557	92.3425
Fucus vesiculosus (Sigma F8190)	V4|F12|V25|F94	training	FALSE	90.4401	92.3425
Fucus vesiculosus (Sigma F8190)	V4|F12|V25|F94	training	FALSE	92.0294	92.3425
Fucus vesiculosus (Sigma F8190)	F12|F40	training	TRUE	4.32342	9.14942
Fucus vesiculosus (Sigma F8190)	F12|F40	training	TRUE	4.04556	9.14942
Fucus vesiculosus (Sigma F8190)	F12|F40	training	TRUE	9.84677	9.14942
Fucus vesiculosus (Sigma F8190)	V4|F12|F40	training	TRUE	81.4211	82.0287
Fucus vesiculosus (Sigma F8190)	V4|F12|F40	training	TRUE	81.9304	82.0287
Fucus vesiculosus (Sigma F8190)	V4|F12|F40	training	TRUE	84.9093	82.0287
Fucus vesiculosus (Sigma F8190)	F12|F40|F56	training	TRUE	4.12789	23.3065
Fucus vesiculosus (Sigma F8190)	F12|F40|F56	training	TRUE	4.11934	23.3065
Fucus vesiculosus (Sigma F8190)	F12|F40|F56	training	TRUE	12.8573	23.3065
Fucus vesiculosus (Sigma F8190)	V4|F12|F40|F56	training	FALSE	79.9116	86.8665
Fucus vesiculosus (Sigma F8190)	V4|F12|F40|F56	training	FALSE	81.4805	86.8665
Fucus vesiculosus (Sigma F8190)	V4|F12|F40|F56	training	FALSE	87.9277	86.8665
Fucus vesiculosus (Sigma F8190)	F12|F40|F56|V69	training	FALSE	58.7435	63.9473
Fucus vesiculosus (Sigma F8190)	F12|F40|F56|V69	training	FALSE	61.6912	63.9473
Fucus vesiculosus (Sigma F8190)	F12|F40|F56|V69	training	FALSE	66.2387	63.9473
Fucus vesiculosus (Sigma F8190)	V4|F12|F40|F56|V69	training	FALSE	91.8791	94.0565
Fucus vesiculosus (Sigma F8190)	V4|F12|F40|F56|V69	training	FALSE	89.3387	94.0565
Fucus vesiculosus (Sigma F8190)	V4|F12|F40|F56|V69	training	FALSE	90.5532	94.0565
Fucus vesiculosus (Sigma F8190)	F12|F40|F56|V69|F94	training	FALSE	64.7631	74.2562
Fucus vesiculosus (Sigma F8190)	F12|F40|F56|V69|F94	training	FALSE	67.0676	74.2562
Fucus vesiculosus (Sigma F8190)	F12|F40|F56|V69|F94	training	FALSE	72.3834	74.2562
Fucus vesiculosus (Sigma F8190)	V4|F12|F40|F56|V69|F94	training	FALSE	90.9249	95.0768
Fucus vesiculosus (Sigma F8190)	V4|F12|F40|F56|V69|F94	training	FALSE	93.8199	95.0768
Fucus vesiculosus (Sigma F8190)	V4|F12|F40|F56|V69|F94	training	FALSE	93.851	95.0768
Fucus vesiculosus (Sigma F8190)	F12|F40|F56|F94	training	FALSE	44.0574	43.3278
Fucus vesiculosus (Sigma F8190)	F12|F40|F56|F94	training	FALSE	47.2963	43.3278
Fucus vesiculosus (Sigma F8190)	F12|F40|F56|F94	training	FALSE	52.8401	43.3278
Fucus vesiculosus (Sigma F8190)	V4|F12|F40|F56|F94	training	FALSE	84.8356	90.3758
Fucus vesiculosus (Sigma F8190)	V4|F12|F40|F56|F94	training	FALSE	82.7538	90.3758
Fucus vesiculosus (Sigma F8190)	V4|F12|F40|F56|F94	training	FALSE	86.3252	90.3758
Fucus vesiculosus (Sigma F8190)	F12|F40|V69	training	TRUE	45.7058	44.4498
Fucus vesiculosus (Sigma F8190)	F12|F40|V69	training	TRUE	47.6627	44.4498
Fucus vesiculosus (Sigma F8190)	F12|F40|V69	training	TRUE	45.5616	44.4498
Fucus vesiculosus (Sigma F8190)	V4|F12|F40|V69	training	FALSE	80.297	92.4975
Fucus vesiculosus (Sigma F8190)	V4|F12|F40|V69	training	FALSE	83.4749	92.4975
Fucus vesiculosus (Sigma F8190)	V4|F12|F40|V69	training	FALSE	83.9263	92.4975
Fucus vesiculosus (Sigma F8190)	F12|F40|V69|F94	training	FALSE	50.8452	60.3318
Fucus vesiculosus (Sigma F8190)	F12|F40|V69|F94	training	FALSE	46.4073	60.3318
Fucus vesiculosus (Sigma F8190)	F12|F40|V69|F94	training	FALSE	53.5682	60.3318
Fucus vesiculosus (Sigma F8190)	V4|F12|F40|V69|F94	training	FALSE	90.7306	93.8968
Fucus vesiculosus (Sigma F8190)	V4|F12|F40|V69|F94	training	FALSE	91.3555	93.8968
Fucus vesiculosus (Sigma F8190)	V4|F12|F40|V69|F94	training	FALSE	92.2102	93.8968
Fucus vesiculosus (Sigma F8190)	F12|F40|F94	training	TRUE	12.9115	20.312
Fucus vesiculosus (Sigma F8190)	F12|F40|F94	training	TRUE	12.8448	20.312
Fucus vesiculosus (Sigma F8190)	F12|F40|F94	training	TRUE	17.11	20.312
Fucus vesiculosus (Sigma F8190)	V4|F12|F40|F94	training	FALSE	76.1761	87.2683
Fucus vesiculosus (Sigma F8190)	V4|F12|F40|F94	training	FALSE	75.4723	87.2683
Fucus vesiculosus (Sigma F8190)	V4|F12|F40|F94	training	FALSE	82.3481	87.2683
Fucus vesiculosus (Sigma F8190)	F12|F56	training	TRUE	2.56039	18.1704
Fucus vesiculosus (Sigma F8190)	F12|F56	training	TRUE	3.10729	18.1704
Fucus vesiculosus (Sigma F8190)	F12|F56	training	TRUE	12.5918	18.1704
Fucus vesiculosus (Sigma F8190)	V4|F12|F56	training	TRUE	77.6924	83.0654
Fucus vesiculosus (Sigma F8190)	V4|F12|F56	training	TRUE	79.4891	83.0654
Fucus vesiculosus (Sigma F8190)	V4|F12|F56	training	TRUE	80.5608	83.0654
Fucus vesiculosus (Sigma F8190)	F12|F56|V69	training	TRUE	58.0196	63.4665
Fucus vesiculosus (Sigma F8190)	F12|F56|V69	training	TRUE	58.6006	63.4665
Fucus vesiculosus (Sigma F8190)	F12|F56|V69	training	TRUE	61.2916	63.4665
Fucus vesiculosus (Sigma F8190)	V4|F12|F56|V69	training	FALSE	87.5396	93.6781
Fucus vesiculosus (Sigma F8190)	V4|F12|F56|V69	training	FALSE	89.6696	93.6781
Fucus vesiculosus (Sigma F8190)	V4|F12|F56|V69	training	FALSE	90.9331	93.6781
Fucus vesiculosus (Sigma F8190)	F12|F56|V69|F94	training	FALSE	63.9225	73.9389
Fucus vesiculosus (Sigma F8190)	F12|F56|V69|F94	training	FALSE	64.0448	73.9389
Fucus vesiculosus (Sigma F8190)	F12|F56|V69|F94	training	FALSE	70.0471	73.9389
Fucus vesiculosus (Sigma F8190)	V4|F12|F56|V69|F94	training	FALSE	91.4997	94.8205
Fucus vesiculosus (Sigma F8190)	V4|F12|F56|V69|F94	training	FALSE	92.8731	94.8205
Fucus vesiculosus (Sigma F8190)	V4|F12|F56|V69|F94	training	FALSE	95.7609	94.8205
Fucus vesiculosus (Sigma F8190)	F12|F56|F94	training	TRUE	66.8607	40.409
Fucus vesiculosus (Sigma F8190)	F12|F56|F94	training	TRUE	44.5282	40.409
Fucus vesiculosus (Sigma F8190)	F12|F56|F94	training	TRUE	45.3894	40.409
Fucus vesiculosus (Sigma F8190)	V4|F12|F56|F94	training	FALSE	75.9822	88.3049
Fucus vesiculosus (Sigma F8190)	V4|F12|F56|F94	training	FALSE	75.9852	88.3049
Fucus vesiculosus (Sigma F8190)	V4|F12|F56|F94	training	FALSE	85.9912	88.3049
Fucus vesiculosus (Sigma F8190)	F12|V69	training	TRUE	46.2659	43.7999
Fucus vesiculosus (Sigma F8190)	F12|V69	training	TRUE	45.7695	43.7999
Fucus vesiculosus (Sigma F8190)	F12|V69	training	TRUE	52.5656	43.7999
Fucus vesiculosus (Sigma F8190)	V4|F12|V69	training	TRUE	87.6424	91.996
Fucus vesiculosus (Sigma F8190)	V4|F12|V69	training	TRUE	91.6238	91.996
Fucus vesiculosus (Sigma F8190)	V4|F12|V69	training	TRUE	94.4118	91.996
Fucus vesiculosus (Sigma F8190)	F12|V69|F94	training	TRUE	53.0405	59.9172
Fucus vesiculosus (Sigma F8190)	F12|V69|F94	training	TRUE	51.4593	59.9172
Fucus vesiculosus (Sigma F8190)	F12|V69|F94	training	TRUE	53.8715	59.9172
Fucus vesiculosus (Sigma F8190)	V4|F12|V69|F94	training	FALSE	91.0732	93.5674
Fucus vesiculosus (Sigma F8190)	V4|F12|V69|F94	training	FALSE	91.2338	93.5674
Fucus vesiculosus (Sigma F8190)	V4|F12|V69|F94	training	FALSE	95.021	93.5674
Fucus vesiculosus (Sigma F8190)	F12|F94	training	TRUE	12.5964	16.0049
Fucus vesiculosus (Sigma F8190)	F12|F94	training	TRUE	12.6962	16.0049
Fucus vesiculosus (Sigma F8190)	F12|F94	training	TRUE	13.2547	16.0049
Fucus vesiculosus (Sigma F8190)	V4|F12|F94	training	TRUE	81.3231	84.1745
Fucus vesiculosus (Sigma F8190)	V4|F12|F94	training	TRUE	79.0546	84.1745
Fucus vesiculosus (Sigma F8190)	V4|F12|F94	training	TRUE	86.3663	84.1745
Fucus vesiculosus (Sigma F8190)	V25	training	TRUE	61.4905	65.8214
Fucus vesiculosus (Sigma F8190)	V25	training	TRUE	62.2319	65.8214
Fucus vesiculosus (Sigma F8190)	V25	training	TRUE	62.8719	65.8214
Fucus vesiculosus (Sigma F8190)	V4|V25	training	TRUE	71.1024	84.3354
Fucus vesiculosus (Sigma F8190)	V4|V25	training	TRUE	72.4673	84.3354
Fucus vesiculosus (Sigma F8190)	V4|V25	training	TRUE	73.0262	84.3354
Fucus vesiculosus (Sigma F8190)	V25|F40	training	TRUE	73.1473	71.8683
Fucus vesiculosus (Sigma F8190)	V25|F40	training	TRUE	74.8785	71.8683
Fucus vesiculosus (Sigma F8190)	V25|F40	training	TRUE	75.1618	71.8683
Fucus vesiculosus (Sigma F8190)	V4|V25|F40	training	TRUE	86.5466	89.2209
Fucus vesiculosus (Sigma F8190)	V4|V25|F40	training	TRUE	85.5369	89.2209
Fucus vesiculosus (Sigma F8190)	V4|V25|F40	training	TRUE	87.0522	89.2209
Fucus vesiculosus (Sigma F8190)	V25|F40|F56	training	TRUE	80.4334	80.376
Fucus vesiculosus (Sigma F8190)	V25|F40|F56	training	TRUE	80.7745	80.376
Fucus vesiculosus (Sigma F8190)	V25|F40|F56	training	TRUE	82.1559	80.376
Fucus vesiculosus (Sigma F8190)	V4|V25|F40|F56	training	FALSE	88.6247	91.8797
Fucus vesiculosus (Sigma F8190)	V4|V25|F40|F56	training	FALSE	88.7413	91.8797
Fucus vesiculosus (Sigma F8190)	V4|V25|F40|F56	training	FALSE	92.54	91.8797
Fucus vesiculosus (Sigma F8190)	V25|F40|F56|V69	training	FALSE	88.8862	91.2246
Fucus vesiculosus (Sigma F8190)	V25|F40|F56|V69	training	FALSE	88.4819	91.2246
Fucus vesiculosus (Sigma F8190)	V25|F40|F56|V69	training	FALSE	90.0884	91.2246
Fucus vesiculosus (Sigma F8190)	V4|V25|F40|F56|V69	training	FALSE	94.1702	96.7621
Fucus vesiculosus (Sigma F8190)	V4|V25|F40|F56|V69	training	FALSE	94.9021	96.7621
Fucus vesiculosus (Sigma F8190)	V4|V25|F40|F56|V69	training	FALSE	95.2036	96.7621
Fucus vesiculosus (Sigma F8190)	V25|F40|F56|V69|F94	training	FALSE	93.5824	92.9302
Fucus vesiculosus (Sigma F8190)	V25|F40|F56|V69|F94	training	FALSE	93.5903	92.9302
Fucus vesiculosus (Sigma F8190)	V25|F40|F56|V69|F94	training	FALSE	94.123	92.9302
Fucus vesiculosus (Sigma F8190)	V4|V25|F40|F56|V69|F94	training	FALSE	96.1629	97.2513
Fucus vesiculosus (Sigma F8190)	V4|V25|F40|F56|V69|F94	training	FALSE	96.6596	97.2513
Fucus vesiculosus (Sigma F8190)	V4|V25|F40|F56|V69|F94	training	FALSE	96.5734	97.2513
Fucus vesiculosus (Sigma F8190)	V25|F40|F56|F94	training	FALSE	84.4607	85.8931
Fucus vesiculosus (Sigma F8190)	V25|F40|F56|F94	training	FALSE	86.3305	85.8931
Fucus vesiculosus (Sigma F8190)	V25|F40|F56|F94	training	FALSE	86.1118	85.8931
Fucus vesiculosus (Sigma F8190)	V4|V25|F40|F56|F94	training	FALSE	91.1678	94.1518
Fucus vesiculosus (Sigma F8190)	V4|V25|F40|F56|F94	training	FALSE	91.784	94.1518
Fucus vesiculosus (Sigma F8190)	V4|V25|F40|F56|F94	training	FALSE	92.584	94.1518
Fucus vesiculosus (Sigma F8190)	V25|F40|V69	training	TRUE	83.693	88.3486
Fucus vesiculosus (Sigma F8190)	V25|F40|V69	training	TRUE	81.6807	88.3486
Fucus vesiculosus (Sigma F8190)	V25|F40|V69	training	TRUE	84.2392	88.3486
Fucus vesiculosus (Sigma F8190)	V4|V25|F40|V69	training	FALSE	92.9941	96.1535
Fucus vesiculosus (Sigma F8190)	V4|V25|F40|V69	training	FALSE	92.1856	96.1535
Fucus vesiculosus (Sigma F8190)	V4|V25|F40|V69	training	FALSE	93.5271	96.1535
Fucus vesiculosus (Sigma F8190)	V25|F40|V69|F94	training	FALSE	91.9997	90.8414
Fucus vesiculosus (Sigma F8190)	V25|F40|V69|F94	training	FALSE	90.5236	90.8414
Fucus vesiculosus (Sigma F8190)	V25|F40|V69|F94	training	FALSE	92.6142	90.8414
Fucus vesiculosus (Sigma F8190)	V4|V25|F40|V69|F94	training	FALSE	95.9052	96.7765
Fucus vesiculosus (Sigma F8190)	V4|V25|F40|V69|F94	training	FALSE	96.2192	96.7765
Fucus vesiculosus (Sigma F8190)	V4|V25|F40|V69|F94	training	FALSE	96.4997	96.7765
Fucus vesiculosus (Sigma F8190)	V25|F40|F94	training	TRUE	80.1758	80.4349
Fucus vesiculosus (Sigma F8190)	V25|F40|F94	training	TRUE	81.5447	80.4349
Fucus vesiculosus (Sigma F8190)	V25|F40|F94	training	TRUE	82.5171	80.4349
Fucus vesiculosus (Sigma F8190)	V4|V25|F40|F94	training	FALSE	89.9481	92.5418
Fucus vesiculosus (Sigma F8190)	V4|V25|F40|F94	training	FALSE	91.0272	92.5418
Fucus vesiculosus (Sigma F8190)	V4|V25|F40|F94	training	FALSE	91.5282	92.5418
Fucus vesiculosus (Sigma F8190)	V25|F56	training	TRUE	80.1749	75.7222
Fucus vesiculosus (Sigma F8190)	V25|F56	training	TRUE	79.7569	75.7222
Fucus vesiculosus (Sigma F8190)	V25|F56	training	TRUE	81.3131	75.7222
Fucus vesiculosus (Sigma F8190)	V4|V25|F56	training	TRUE	84.6348	88.5041
Fucus vesiculosus (Sigma F8190)	V4|V25|F56	training	TRUE	84.9403	88.5041
Fucus vesiculosus (Sigma F8190)	V4|V25|F56	training	TRUE	85.5532	88.5041
Fucus vesiculosus (Sigma F8190)	V25|F56|V69	training	TRUE	92.3127	90.7838
Fucus vesiculosus (Sigma F8190)	V25|F56|V69	training	TRUE	92.393	90.7838
Fucus vesiculosus (Sigma F8190)	V25|F56|V69	training	TRUE	93.2869	90.7838
Fucus vesiculosus (Sigma F8190)	V4|V25|F56|V69	training	FALSE	96.1648	96.4132
Fucus vesiculosus (Sigma F8190)	V4|V25|F56|V69	training	FALSE	95.5328	96.4132
Fucus vesiculosus (Sigma F8190)	V4|V25|F56|V69	training	FALSE	95.5206	96.4132
Fucus vesiculosus (Sigma F8190)	V25|F56|V69|F94	training	FALSE	93.9976	92.6366
Fucus vesiculosus (Sigma F8190)	V25|F56|V69|F94	training	FALSE	94.0845	92.6366
Fucus vesiculosus (Sigma F8190)	V25|F56|V69|F94	training	FALSE	94.31	92.6366
Fucus vesiculosus (Sigma F8190)	V4|V25|F56|V69|F94	training	FALSE	96.3199	97.013
Fucus vesiculosus (Sigma F8190)	V4|V25|F56|V69|F94	training	FALSE	96.749	97.013
Fucus vesiculosus (Sigma F8190)	V4|V25|F56|V69|F94	training	FALSE	96.6951	97.013
Fucus vesiculosus (Sigma F8190)	V25|F56|F94	training	TRUE	78.7443	83.3102
Fucus vesiculosus (Sigma F8190)	V25|F56|F94	training	TRUE	80.6768	83.3102
Fucus vesiculosus (Sigma F8190)	V25|F56|F94	training	TRUE	81.8791	83.3102
Fucus vesiculosus (Sigma F8190)	V4|V25|F56|F94	training	FALSE	85.4232	92.3144
Fucus vesiculosus (Sigma F8190)	V4|V25|F56|F94	training	FALSE	85.5995	92.3144
Fucus vesiculosus (Sigma F8190)	V4|V25|F56|F94	training	FALSE	86.9985	92.3144
Fucus vesiculosus (Sigma F8190)	V25|V69	training	TRUE	85.9608	87.757
Fucus vesiculosus (Sigma F8190)	V25|V69	training	TRUE	85.1429	87.757
Fucus vesiculosus (Sigma F8190)	V25|V69	training	TRUE	86.8265	87.757
Fucus vesiculosus (Sigma F8190)	V4|V25|V69	training	TRUE	93.4039	95.6941
Fucus vesiculosus (Sigma F8190)	V4|V25|V69	training	TRUE	92.4355	95.6941
Fucus vesiculosus (Sigma F8190)	V4|V25|V69	training	TRUE	93.5036	95.6941
Fucus vesiculosus (Sigma F8190)	V25|V69|F94	training	TRUE	92.0183	90.46
Fucus vesiculosus (Sigma F8190)	V25|V69|F94	training	TRUE	92.8138	90.46
Fucus vesiculosus (Sigma F8190)	V25|V69|F94	training	TRUE	93.4678	90.46
Fucus vesiculosus (Sigma F8190)	V4|V25|V69|F94	training	FALSE	95.8853	96.4718
Fucus vesiculosus (Sigma F8190)	V4|V25|V69|F94	training	FALSE	96.2275	96.4718
Fucus vesiculosus (Sigma F8190)	V4|V25|V69|F94	training	FALSE	96.9629	96.4718
Fucus vesiculosus (Sigma F8190)	V25|F94	training	TRUE	99.9069	76.5905
Fucus vesiculosus (Sigma F8190)	V25|F94	training	TRUE	67.0196	76.5905
Fucus vesiculosus (Sigma F8190)	V25|F94	training	TRUE	68.9822	76.5905
Fucus vesiculosus (Sigma F8190)	V4|V25|F94	training	TRUE	76.1079	89.8034
Fucus vesiculosus (Sigma F8190)	V4|V25|F94	training	TRUE	75.8346	89.8034
Fucus vesiculosus (Sigma F8190)	V4|V25|F94	training	TRUE	75.0602	89.8034
Fucus vesiculosus (Sigma F8190)	F40	training	TRUE	4.49326	3.51427
Fucus vesiculosus (Sigma F8190)	F40	training	TRUE	3.77021	3.51427
Fucus vesiculosus (Sigma F8190)	F40	training	TRUE	10.372	3.51427
Fucus vesiculosus (Sigma F8190)	V4|F40	training	TRUE	82.3412	77.2811
Fucus vesiculosus (Sigma F8190)	V4|F40	training	TRUE	80.8023	77.2811
Fucus vesiculosus (Sigma F8190)	V4|F40	training	TRUE	81.7897	77.2811
Fucus vesiculosus (Sigma F8190)	F40|F56	training	TRUE	5.86758	18.7665
Fucus vesiculosus (Sigma F8190)	F40|F56	training	TRUE	14.4212	18.7665
Fucus vesiculosus (Sigma F8190)	F40|F56	training	TRUE	6.12109	18.7665
Fucus vesiculosus (Sigma F8190)	V4|F40|F56	training	TRUE	79.981	83.5331
Fucus vesiculosus (Sigma F8190)	V4|F40|F56	training	TRUE	81.9384	83.5331
Fucus vesiculosus (Sigma F8190)	V4|F40|F56	training	TRUE	80.6547	83.5331
Fucus vesiculosus (Sigma F8190)	F40|F56|V69	training	TRUE	65.7169	63.5226
Fucus vesiculosus (Sigma F8190)	F40|F56|V69	training	TRUE	67.3709	63.5226
Fucus vesiculosus (Sigma F8190)	F40|F56|V69	training	TRUE	66.6515	63.5226
Fucus vesiculosus (Sigma F8190)	V4|F40|F56|V69	training	FALSE	95.1752	93.7217
Fucus vesiculosus (Sigma F8190)	V4|F40|F56|V69	training	FALSE	95.7294	93.7217
Fucus vesiculosus (Sigma F8190)	V4|F40|F56|V69	training	FALSE	95.5173	93.7217
Fucus vesiculosus (Sigma F8190)	F40|F56|V69|F94	training	FALSE	72.6645	73.9752
Fucus vesiculosus (Sigma F8190)	F40|F56|V69|F94	training	FALSE	75.4987	73.9752
Fucus vesiculosus (Sigma F8190)	F40|F56|V69|F94	training	FALSE	74.751	73.9752
Fucus vesiculosus (Sigma F8190)	V4|F40|F56|V69|F94	training	FALSE	97.0583	94.8495
Fucus vesiculosus (Sigma F8190)	V4|F40|F56|V69|F94	training	FALSE	96.9782	94.8495
Fucus vesiculosus (Sigma F8190)	V4|F40|F56|V69|F94	training	FALSE	97.5002	94.8495
Fucus vesiculosus (Sigma F8190)	F40|F56|F94	training	TRUE	52.1958	40.773
Fucus vesiculosus (Sigma F8190)	F40|F56|F94	training	TRUE	55.7803	40.773
Fucus vesiculosus (Sigma F8190)	F40|F56|F94	training	TRUE	51.0815	40.773
Fucus vesiculosus (Sigma F8190)	V4|F40|F56|F94	training	FALSE	93.2842	88.5628
Fucus vesiculosus (Sigma F8190)	V4|F40|F56|F94	training	FALSE	93.274	88.5628
Fucus vesiculosus (Sigma F8190)	V4|F40|F56|F94	training	FALSE	93.4705	88.5628
Fucus vesiculosus (Sigma F8190)	F40|V69	training	TRUE	51.9787	43.8769
Fucus vesiculosus (Sigma F8190)	F40|V69	training	TRUE	50.9462	43.8769
Fucus vesiculosus (Sigma F8190)	F40|V69	training	TRUE	52.3102	43.8769
Fucus vesiculosus (Sigma F8190)	V4|F40|V69	training	TRUE	95.7533	92.0547
Fucus vesiculosus (Sigma F8190)	V4|F40|V69	training	TRUE	94.3218	92.0547
Fucus vesiculosus (Sigma F8190)	V4|F40|V69	training	TRUE	94.3105	92.0547
Fucus vesiculosus (Sigma F8190)	F40|V69|F94	training	TRUE	53.555	59.9652
Fucus vesiculosus (Sigma F8190)	F40|V69|F94	training	TRUE	51.2788	59.9652
Fucus vesiculosus (Sigma F8190)	F40|V69|F94	training	TRUE	54.2786	59.9652
Fucus vesiculosus (Sigma F8190)	V4|F40|V69|F94	training	FALSE	96.7066	93.6051
Fucus vesiculosus (Sigma F8190)	V4|F40|V69|F94	training	FALSE	96.8265	93.6051
Fucus vesiculosus (Sigma F8190)	V4|F40|V69|F94	training	FALSE	96.858	93.6051
Fucus vesiculosus (Sigma F8190)	F40|F94	training	TRUE	15.2048	16.5268
Fucus vesiculosus (Sigma F8190)	F40|F94	training	TRUE	10.6509	16.5268
Fucus vesiculosus (Sigma F8190)	F40|F94	training	TRUE	16.3726	16.5268
Fucus vesiculosus (Sigma F8190)	V4|F40|F94	training	TRUE	91.8827	84.5597
Fucus vesiculosus (Sigma F8190)	V4|F40|F94	training	TRUE	92.2492	84.5597
Fucus vesiculosus (Sigma F8190)	V4|F40|F94	training	TRUE	91.8763	84.5597
Fucus vesiculosus (Sigma F8190)	F56	training	TRUE	3.07682	12.6379
Fucus vesiculosus (Sigma F8190)	F56	training	TRUE	2.14921	12.6379
Fucus vesiculosus (Sigma F8190)	F56	training	TRUE	5.41688	12.6379
Fucus vesiculosus (Sigma F8190)	V4|F56	training	TRUE	79.4818	77.7116
Fucus vesiculosus (Sigma F8190)	V4|F56	training	TRUE	78.0666	77.7116
Fucus vesiculosus (Sigma F8190)	V4|F56	training	TRUE	77.2103	77.7116
Fucus vesiculosus (Sigma F8190)	F56|V69	training	TRUE	68.6591	62.7991
Fucus vesiculosus (Sigma F8190)	F56|V69	training	TRUE	64.7228	62.7991
Fucus vesiculosus (Sigma F8190)	F56|V69	training	TRUE	66.1311	62.7991
Fucus vesiculosus (Sigma F8190)	V4|F56|V69	training	TRUE	96.4706	93.1674
Fucus vesiculosus (Sigma F8190)	V4|F56|V69	training	TRUE	96.2413	93.1674
Fucus vesiculosus (Sigma F8190)	V4|F56|V69	training	TRUE	94.8498	93.1674
Fucus vesiculosus (Sigma F8190)	F56|V69|F94	training	TRUE	73.2647	73.5193
Fucus vesiculosus (Sigma F8190)	F56|V69|F94	training	TRUE	71.8575	73.5193
Fucus vesiculosus (Sigma F8190)	F56|V69|F94	training	TRUE	56.5668	73.5193
Fucus vesiculosus (Sigma F8190)	V4|F56|V69|F94	training	FALSE	97.1191	94.4895
Fucus vesiculosus (Sigma F8190)	V4|F56|V69|F94	training	FALSE	96.9723	94.4895
Fucus vesiculosus (Sigma F8190)	V4|F56|V69|F94	training	FALSE	96.8477	94.4895
Fucus vesiculosus (Sigma F8190)	F56|F94	training	TRUE	45.2814	35.9291
Fucus vesiculosus (Sigma F8190)	F56|F94	training	TRUE	51.7647	35.9291
Fucus vesiculosus (Sigma F8190)	F56|F94	training	TRUE	51.3418	35.9291
Fucus vesiculosus (Sigma F8190)	V4|F56|F94	training	TRUE	88.724	85.025
Fucus vesiculosus (Sigma F8190)	V4|F56|F94	training	TRUE	87.1252	85.025
Fucus vesiculosus (Sigma F8190)	V4|F56|F94	training	TRUE	89.0376	85.025
Fucus vesiculosus (Sigma F8190)	V69	training	TRUE	48.2556	42.8644
Fucus vesiculosus (Sigma F8190)	V69	training	TRUE	44.5629	42.8644
Fucus vesiculosus (Sigma F8190)	V69	training	TRUE	43.5842	42.8644
Fucus vesiculosus (Sigma F8190)	V4|V69	training	TRUE	94.8719	91.2962
Fucus vesiculosus (Sigma F8190)	V4|V69	training	TRUE	94.7605	91.2962
Fucus vesiculosus (Sigma F8190)	V4|V69	training	TRUE	94.4152	91.2962
Fucus vesiculosus (Sigma F8190)	V69|F94	training	TRUE	51.5569	59.3516
Fucus vesiculosus (Sigma F8190)	V69|F94	training	TRUE	48.5506	59.3516
Fucus vesiculosus (Sigma F8190)	V69|F94	training	TRUE	45.3407	59.3516
Fucus vesiculosus (Sigma F8190)	V4|V69|F94	training	TRUE	96.6098	93.1298
Fucus vesiculosus (Sigma F8190)	V4|V69|F94	training	TRUE	96.1454	93.1298
Fucus vesiculosus (Sigma F8190)	V4|V69|F94	training	TRUE	93.653	93.1298
Fucus vesiculosus (Sigma F8190)	F94	training	TRUE	4.83817	10.3883
Fucus vesiculosus (Sigma F8190)	F94	training	TRUE	0.0578992	10.3883
Fucus vesiculosus (Sigma F8190)	F94	training	TRUE	0.014309	10.3883
Fucus vesiculosus (Sigma F8190)	V4|F94	training	TRUE	77.5478	79.4856
Fucus vesiculosus (Sigma F8190)	V4|F94	training	TRUE	78.2168	79.4856
Fucus vesiculosus (Sigma F8190)	V4|F94	training	TRUE	77.7203	79.4856
Fucus vesiculosus (Biosynth YF57714)	V25|F56|V4	verification	FALSE	73.5527	77.779
Fucus vesiculosus (Biosynth YF57714)	V25|F56|V4	verification	FALSE	74.1062	77.779
Fucus vesiculosus (Biosynth YF57714)	V25|F56|V4	verification	FALSE	74.286	77.779
Fucus vesiculosus (Biosynth YF57714)	V25|F56|V4|V69	verification	FALSE	80.6725	85.6662
Fucus vesiculosus (Biosynth YF57714)	V25|F56|V4|V69	verification	FALSE	80.4662	85.6662
Fucus vesiculosus (Biosynth YF57714)	V25|F56|V4|V69	verification	FALSE	80.6669	85.6662
Fucus vesiculosus (Biosynth YF57714)	V25|F56|V4|V69|F12|F40|F94	verification	FALSE	81.9713	85.4206
Fucus vesiculosus (Biosynth YF57714)	V25|F56|V4|V69|F12|F40|F94	verification	FALSE	82.0525	85.4206
Fucus vesiculosus (Biosynth YF57714)	V25|F56|V4|V69|F12|F40|F94	verification	FALSE	81.56	85.4206
Fucus vesiculosus (Biosynth YF57714)	V25|F56|V4|F12|F40|F94	verification	FALSE	77.1124	83.6729
Fucus vesiculosus (Biosynth YF57714)	V25|F56|V4|F12|F40|F94	verification	FALSE	78.8204	83.6729
Fucus vesiculosus (Biosynth YF57714)	V25|F56|V4|F12|F40|F94	verification	FALSE	78.6854	83.6729
Fucus vesiculosus (Biosynth YF57714)	V69	verification	FALSE	40.5319	34.4662
Fucus vesiculosus (Biosynth YF57714)	V69	verification	FALSE	42.0482	34.4662
Fucus vesiculosus (Biosynth YF57714)	V69	verification	FALSE	39.8195	34.4662
Fucus vesiculosus (Biosynth YF57714)	V69|F12|F40|F94	verification	FALSE	43.4814	51.5544
Fucus vesiculosus (Biosynth YF57714)	V69|F12|F40|F94	verification	FALSE	44.753	51.5544
Fucus vesiculosus (Biosynth YF57714)	V69|F12|F40|F94	verification	FALSE	43.1799	51.5544
Fucus vesiculosus (Biosynth YF57714)	F12|F40|F94	verification	FALSE	24.0529	17.676
Fucus vesiculosus (Biosynth YF57714)	F12|F40|F94	verification	FALSE	20.5297	17.676
Fucus vesiculosus (Biosynth YF57714)	F12|F40|F94	verification	FALSE	17.883	17.676
Cladosiphon okamuranus	V25|F56|V4	verification	FALSE	76.5711	79.9867
Cladosiphon okamuranus	V25|F56|V4	verification	FALSE	74.4984	79.9867
Cladosiphon okamuranus	V25|F56|V4	verification	FALSE	73.0743	79.9867
Cladosiphon okamuranus	V25|F56|V4|V69	verification	FALSE	82.1594	91.4768
Cladosiphon okamuranus	V25|F56|V4|V69	verification	FALSE	82.0381	91.4768
Cladosiphon okamuranus	V25|F56|V4|V69	verification	FALSE	71.2101	91.4768
Cladosiphon okamuranus	V25|F56|V4|V69|F12|F40|F94	verification	FALSE	82.9193	92.8141
Cladosiphon okamuranus	V25|F56|V4|V69|F12|F40|F94	verification	FALSE	73.1107	92.8141
Cladosiphon okamuranus	V25|F56|V4|V69|F12|F40|F94	verification	FALSE	77.8158	92.8141
Cladosiphon okamuranus	V25|F56|V4|F12|F40|F94	verification	FALSE	70.7147	84.739
Cladosiphon okamuranus	V25|F56|V4|F12|F40|F94	verification	FALSE	71.2789	84.739
Cladosiphon okamuranus	V25|F56|V4|F12|F40|F94	verification	FALSE	70.8143	84.739
Cladosiphon okamuranus	V69	verification	FALSE	9.94163	42.9825
Cladosiphon okamuranus	V69	verification	FALSE	10.3845	42.9825
Cladosiphon okamuranus	V69	verification	FALSE	9.67866	42.9825
Cladosiphon okamuranus	V69|F12|F40|F94	verification	FALSE	14.5316	59.6164
Cladosiphon okamuranus	V69|F12|F40|F94	verification	FALSE	9.01769	59.6164
Cladosiphon okamuranus	V69|F12|F40|F94	verification	FALSE	4.49574	59.6164
Cladosiphon okamuranus	F12|F40|F94	verification	FALSE	2.24428	23.3317
Cladosiphon okamuranus	F12|F40|F94	verification	FALSE	2.56958	23.3317
Cladosiphon okamuranus	F12|F40|F94	verification	FALSE	1.24126	23.3317
Durvillea potatorum	V25|F56|V4	verification	FALSE	73.61	79.575
Durvillea potatorum	V25|F56|V4	verification	FALSE	74.3024	79.575
Durvillea potatorum	V25|F56|V4	verification	FALSE	74.5075	79.575
Durvillea potatorum	V25|F56|V4|V69	verification	FALSE	82.2253	95.3904
Durvillea potatorum	V25|F56|V4|V69	verification	FALSE	81.6001	95.3904
Durvillea potatorum	V25|F56|V4|V69	verification	FALSE	83.0228	95.3904
Durvillea potatorum	V25|F56|V4|V69|F12|F40|F94	verification	FALSE	84.0843	97.3253
Durvillea potatorum	V25|F56|V4|V69|F12|F40|F94	verification	FALSE	84.6485	97.3253
Durvillea potatorum	V25|F56|V4|V69|F12|F40|F94	verification	FALSE	85.3894	97.3253
Durvillea potatorum	V25|F56|V4|F12|F40|F94	verification	FALSE	82.4886	96.6902
Durvillea potatorum	V25|F56|V4|F12|F40|F94	verification	FALSE	82.0776	96.6902
Durvillea potatorum	V25|F56|V4|F12|F40|F94	verification	FALSE	81.1789	96.6902
Durvillea potatorum	V69	verification	FALSE	31.5042	54.5855
Durvillea potatorum	V69	verification	FALSE	27.4219	54.5855
Durvillea potatorum	V69	verification	FALSE	21.7328	54.5855
Durvillea potatorum	V69|F12|F40|F94	verification	FALSE	31.5149	69.98
Durvillea potatorum	V69|F12|F40|F94	verification	FALSE	31.534	69.98
Durvillea potatorum	V69|F12|F40|F94	verification	FALSE	38.6925	69.98
Durvillea potatorum	F12|F40|F94	verification	FALSE	28.5646	31.3072
Durvillea potatorum	F12|F40|F94	verification	FALSE	24.9605	31.3072
Durvillea potatorum	F12|F40|F94	verification	FALSE	31.3043	31.3072
Ecklonia radiata	V25|F56|V4	verification	FALSE	58.3204	63.985
Ecklonia radiata	V25|F56|V4	verification	FALSE	60.1028	63.985
Ecklonia radiata	V25|F56|V4	verification	FALSE	59.6953	63.985
Ecklonia radiata	V25|F56|V4|V69	verification	FALSE	73.5014	87.5802
Ecklonia radiata	V25|F56|V4|V69	verification	FALSE	73.2086	87.5802
Ecklonia radiata	V25|F56|V4|V69	verification	FALSE	73.2293	87.5802
Ecklonia radiata	V25|F56|V4|V69|F12|F40|F94	verification	FALSE	68.4503	84.4393
Ecklonia radiata	V25|F56|V4|V69|F12|F40|F94	verification	FALSE	69.8641	84.4393
Ecklonia radiata	V25|F56|V4|V69|F12|F40|F94	verification	FALSE	69.9876	84.4393
Ecklonia radiata	V25|F56|V4|F12|F40|F94	verification	FALSE	61.6533	78.5685
Ecklonia radiata	V25|F56|V4|F12|F40|F94	verification	FALSE	59.9966	78.5685
Ecklonia radiata	V25|F56|V4|F12|F40|F94	verification	FALSE	60.3487	78.5685
Ecklonia radiata	V69	verification	FALSE	53.7441	60.9632
Ecklonia radiata	V69	verification	FALSE	53.6481	60.9632
Ecklonia radiata	V69	verification	FALSE	53.2647	60.9632
Ecklonia radiata	V69|F12|F40|F94	verification	FALSE	53.3128	70.2263
Ecklonia radiata	V69|F12|F40|F94	verification	FALSE	52.9596	70.2263
Ecklonia radiata	V69|F12|F40|F94	verification	FALSE	53.9169	70.2263
Ecklonia radiata	F12|F40|F94	verification	FALSE	37.6432	41.0847
Ecklonia radiata	F12|F40|F94	verification	FALSE	41.8535	41.0847
Ecklonia radiata	F12|F40|F94	verification	FALSE	40.4351	41.0847
Fucus evanescence	V25|F56|V4	verification	FALSE	59.7677	72.0114
Fucus evanescence	V25|F56|V4	verification	FALSE	59.1764	72.0114
Fucus evanescence	V25|F56|V4	verification	FALSE	58.2598	72.0114
Fucus evanescence	V25|F56|V4|V69	verification	FALSE	78.4904	80.802
Fucus evanescence	V25|F56|V4|V69	verification	FALSE	78.3633	80.802
Fucus evanescence	V25|F56|V4|V69	verification	FALSE	78.402	80.802
Fucus evanescence	V25|F56|V4|V69|F12|F40|F94	verification	FALSE	80.0133	81.5197
Fucus evanescence	V25|F56|V4|V69|F12|F40|F94	verification	FALSE	80.2216	81.5197
Fucus evanescence	V25|F56|V4|V69|F12|F40|F94	verification	FALSE	80.2476	81.5197
Fucus evanescence	V25|F56|V4|F12|F40|F94	verification	FALSE	60.9394	80.5167
Fucus evanescence	V25|F56|V4|F12|F40|F94	verification	FALSE	61.0908	80.5167
Fucus evanescence	V25|F56|V4|F12|F40|F94	verification	FALSE	61.5652	80.5167
Fucus evanescence	V69	verification	FALSE	40.0547	42.3197
Fucus evanescence	V69	verification	FALSE	41.8176	42.3197
Fucus evanescence	V69	verification	FALSE	41.053	42.3197
Fucus evanescence	V69|F12|F40|F94	verification	FALSE	41.0648	55.0395
Fucus evanescence	V69|F12|F40|F94	verification	FALSE	39.5179	55.0395
Fucus evanescence	V69|F12|F40|F94	verification	FALSE	40.4681	55.0395
Fucus evanescence	F12|F40|F94	verification	FALSE	11.4613	22.8438
Fucus evanescence	F12|F40|F94	verification	FALSE	10.0072	22.8438
Fucus evanescence	F12|F40|F94	verification	FALSE	8.69678	22.8438
Fucus serratus	V25|F56|V4	verification	FALSE	72.7258	67.0268
Fucus serratus	V25|F56|V4	verification	FALSE	72.2907	67.0268
Fucus serratus	V25|F56|V4	verification	FALSE	71.5246	67.0268
Fucus serratus	V25|F56|V4|V69	verification	FALSE	91.135	93.739
Fucus serratus	V25|F56|V4|V69	verification	FALSE	91.5529	93.739
Fucus serratus	V25|F56|V4|V69	verification	FALSE	90.2725	93.739
Fucus serratus	V25|F56|V4|V69|F12|F40|F94	verification	FALSE	88.2637	93.5466
Fucus serratus	V25|F56|V4|V69|F12|F40|F94	verification	FALSE	87.3046	93.5466
Fucus serratus	V25|F56|V4|V69|F12|F40|F94	verification	FALSE	88.3482	93.5466
Fucus serratus	V25|F56|V4|F12|F40|F94	verification	FALSE	80.4452	92.2782
Fucus serratus	V25|F56|V4|F12|F40|F94	verification	FALSE	79.741	92.2782
Fucus serratus	V25|F56|V4|F12|F40|F94	verification	FALSE	80.9923	92.2782
Fucus serratus	V69	verification	FALSE	66.9244	62.7888
Fucus serratus	V69	verification	FALSE	65.2474	62.7888
Fucus serratus	V69	verification	FALSE	63.0145	62.7888
Fucus serratus	V69|F12|F40|F94	verification	FALSE	70.3541	74.3581
Fucus serratus	V69|F12|F40|F94	verification	FALSE	74.2585	74.3581
Fucus serratus	V69|F12|F40|F94	verification	FALSE	72.516	74.3581
Fucus serratus	F12|F40|F94	verification	FALSE	60.5704	58.3092
Fucus serratus	F12|F40|F94	verification	FALSE	61.6744	58.3092
Fucus serratus	F12|F40|F94	verification	FALSE	62.4615	58.3092
Laminaria hyperborea	V25|F56|V4	verification	FALSE	86.6132	85.0078
Laminaria hyperborea	V25|F56|V4	verification	FALSE	86.3617	85.0078
Laminaria hyperborea	V25|F56|V4	verification	FALSE	86.5868	85.0078
Laminaria hyperborea	V25|F56|V4|V69	verification	FALSE	89.5121	88.2307
Laminaria hyperborea	V25|F56|V4|V69	verification	FALSE	89.5339	88.2307
Laminaria hyperborea	V25|F56|V4|V69	verification	FALSE	89.431	88.2307
Laminaria hyperborea	V25|F56|V4|V69|F12|F40|F94	verification	FALSE	90.4945	89.4986
Laminaria hyperborea	V25|F56|V4|V69|F12|F40|F94	verification	FALSE	90.4708	89.4986
Laminaria hyperborea	V25|F56|V4|V69|F12|F40|F94	verification	FALSE	90.5018	89.4986
Laminaria hyperborea	V25|F56|V4|F12|F40|F94	verification	FALSE	88.9021	87.7175
Laminaria hyperborea	V25|F56|V4|F12|F40|F94	verification	FALSE	88.6312	87.7175
Laminaria hyperborea	V25|F56|V4|F12|F40|F94	verification	FALSE	88.6773	87.7175
Laminaria hyperborea	V69	verification	FALSE	3.04992	30.491
Laminaria hyperborea	V69	verification	FALSE	6.07449	30.491
Laminaria hyperborea	V69	verification	FALSE	3.21695	30.491
Laminaria hyperborea	V69|F12|F40|F94	verification	FALSE	11.9147	49.8202
Laminaria hyperborea	V69|F12|F40|F94	verification	FALSE	5.39381	49.8202
Laminaria hyperborea	V69|F12|F40|F94	verification	FALSE	7.48154	49.8202
Laminaria hyperborea	F12|F40|F94	verification	FALSE	3.48365	10.7389
Laminaria hyperborea	F12|F40|F94	verification	FALSE	3.35076	10.7389
Laminaria hyperborea	F12|F40|F94	verification	FALSE	5.49014	10.7389
Fucus vesiculosus (Marinova (FVF2021547	V25|F56|V4	verification	FALSE	70.9209	75.6157
Fucus vesiculosus (Marinova (FVF2021547	V25|F56|V4	verification	FALSE	71.0156	75.6157
Fucus vesiculosus (Marinova (FVF2021547	V25|F56|V4	verification	FALSE	71.4402	75.6157
Fucus vesiculosus (Marinova (FVF2021547	V25|F56|V4|V69	verification	FALSE	81.0458	87.1788
Fucus vesiculosus (Marinova (FVF2021547	V25|F56|V4|V69	verification	FALSE	81.7439	87.1788
Fucus vesiculosus (Marinova (FVF2021547	V25|F56|V4|V69	verification	FALSE	81.3721	87.1788
Fucus vesiculosus (Marinova (FVF2021547	V25|F56|V4|V69|F12|F40|F94	verification	FALSE	83.4684	86.5679
Fucus vesiculosus (Marinova (FVF2021547	V25|F56|V4|V69|F12|F40|F94	verification	FALSE	82.9805	86.5679
Fucus vesiculosus (Marinova (FVF2021547	V25|F56|V4|V69|F12|F40|F94	verification	FALSE	82.8872	86.5679
Fucus vesiculosus (Marinova (FVF2021547	V25|F56|V4|F12|F40|F94	verification	FALSE	87.1871	91.525
Fucus vesiculosus (Marinova (FVF2021547	V25|F56|V4|F12|F40|F94	verification	FALSE	87.0097	91.525
Fucus vesiculosus (Marinova (FVF2021547	V25|F56|V4|F12|F40|F94	verification	FALSE	87.2601	91.525
Fucus vesiculosus (Marinova (FVF2021547	V69	verification	FALSE	45.536	38.9794
Fucus vesiculosus (Marinova (FVF2021547	V69	verification	FALSE	46.7819	38.9794
Fucus vesiculosus (Marinova (FVF2021547	V69	verification	FALSE	44.6104	38.9794
Fucus vesiculosus (Marinova (FVF2021547	V69|F12|F40|F94	verification	FALSE	50.1456	55.0723
Fucus vesiculosus (Marinova (FVF2021547	V69|F12|F40|F94	verification	FALSE	49.8884	55.0723
Fucus vesiculosus (Marinova (FVF2021547	V69|F12|F40|F94	verification	FALSE	49.5197	55.0723
Fucus vesiculosus (Marinova (FVF2021547	F12|F40|F94	verification	FALSE	25.9285	19.8012
Fucus vesiculosus (Marinova (FVF2021547	F12|F40|F94	verification	FALSE	29.9541	19.8012
Fucus vesiculosus (Marinova (FVF2021547	F12|F40|F94	verification	FALSE	26.8236	19.8012
Fucus vesiculosus (Sigma F8190)	V25|F56|V4	verification	FALSE	69.5906	71.1017
Fucus vesiculosus (Sigma F8190)	V25|F56|V4	verification	FALSE	68.9245	71.1017
Fucus vesiculosus (Sigma F8190)	V25|F56|V4	verification	FALSE	69.9406	71.1017
Fucus vesiculosus (Sigma F8190)	V25|F56|V4|V69	verification	FALSE	83.4547	84.3973
Fucus vesiculosus (Sigma F8190)	V25|F56|V4|V69	verification	FALSE	83.6662	84.3973
Fucus vesiculosus (Sigma F8190)	V25|F56|V4|V69	verification	FALSE	83.3321	84.3973
Fucus vesiculosus (Sigma F8190)	V25|F56|V4|V69|F12|F40|F94	verification	FALSE	78.5091	79.1422
Fucus vesiculosus (Sigma F8190)	V25|F56|V4|V69|F12|F40|F94	verification	FALSE	78.6861	79.1422
Fucus vesiculosus (Sigma F8190)	V25|F56|V4|V69|F12|F40|F94	verification	FALSE	78.5245	79.1422
Fucus vesiculosus (Sigma F8190)	V25|F56|V4|F12|F40|F94	verification	FALSE	79.7842	81.446
Fucus vesiculosus (Sigma F8190)	V25|F56|V4|F12|F40|F94	verification	FALSE	80.1135	81.446
Fucus vesiculosus (Sigma F8190)	V25|F56|V4|F12|F40|F94	verification	FALSE	79.5943	81.446
Fucus vesiculosus (Sigma F8190)	V69	verification	FALSE	44.3638	34.596
Fucus vesiculosus (Sigma F8190)	V69	verification	FALSE	45.4623	34.596
Fucus vesiculosus (Sigma F8190)	V69	verification	FALSE	43.3265	34.596
Fucus vesiculosus (Sigma F8190)	V69|F12|F40|F94	verification	FALSE	46.4757	50.2775
Fucus vesiculosus (Sigma F8190)	V69|F12|F40|F94	verification	FALSE	47.9915	50.2775
Fucus vesiculosus (Sigma F8190)	V69|F12|F40|F94	verification	FALSE	46.1657	50.2775
Fucus vesiculosus (Sigma F8190)	F12|F40|F94	verification	FALSE	11.7836	16.1769
Fucus vesiculosus (Sigma F8190)	F12|F40|F94	verification	FALSE	12.3138	16.1769
Fucus vesiculosus (Sigma F8190)	F12|F40|F94	verification	FALSE	9.47782	16.1769
